# Temporal Analyses of Postnatal Liver Development and Maturation by Single Cell Transcriptomics

**DOI:** 10.1101/2021.07.14.451852

**Authors:** Yan Liang, Kota Kaneko, Bing Xin, Jin Lee, Xin Sun, Kun Zhang, Gen-Sheng Feng

## Abstract

Liver is the major metabolic organ, although its postnatal development and maturation are inadequately understood. We analyzed 52,834 single cell transcriptomes and identified 31 cell types or states in mouse livers at postnatal day 1, 3, 7, 21 and 56. We observed unexpectedly high levels of hepatocyte heterogeneity in the developing liver and progressive construction of the zonated metabolic functions from pericentral to periportal hepatocytes, which was orchestrated with development of sinusoid endothelial, stellate and Kupffer cells. Trajectory and gene regulatory analyses captured 36 transcription factors, including a circadian regulator Bhlhe40, in programming liver development. Remarkably, we identified a special group of macrophages enriched at day 7 with a hybrid phenotype of macrophages and endothelial cells, which may regulate sinusoidal construction and Treg cell function. This study provides a comprehensive atlas that covers all hepatic cell types instrumental for further dissection of liver development, metabolic functions and diseases.

**In Brief:**

- Single cell transcriptomics of all hepatic cell types in neonatal and adult livers
- Concerted development of zonated metabolic functions in hepatocytes and NPCs
- Transient emergence of a distinct group of macrophages at postnatal day 7
- Hepatic cell-cell communications that program postnatal liver development
