## Supplementary material for "Temporal Analyses of Postnatal Liver Development and Maturation by Single Cell Transcriptomics": Table S1

### Sheet: Sheet1
##### Cluster 1
	p-value	Adjusted p-value
OHGUCHI_LIVER_HNF4A_TARGETS_DN	2.07908e-37	3.90514e-33
GO_ORGANIC_ACID_METABOLIC_PROCESS	1.35805e-34	1.27541e-30
GO_SMALL_MOLECULE_METABOLIC_PROCESS	5.54193e-32	3.46981e-28
HSIAO_LIVER_SPECIFIC_GENES	7.96112e-32	3.73834e-28
HOSHIDA_LIVER_CANCER_SUBCLASS_S3	3.06989e-25	1.15323e-21
CHIANG_LIVER_CANCER_SUBCLASS_PROLIFERATION_DN	6.75793e-25	2.11557e-21
SHETH_LIVER_CANCER_VS_TXNIP_LOSS_PAM4	1.35058e-24	3.62398e-21
LEE_LIVER_CANCER_MYC_TGFA_DN	1.62026e-24	3.80416e-21
SERVITJA_LIVER_HNF1A_TARGETS_DN	5.12857e-22	1.07033e-18
GO_MONOCARBOXYLIC_ACID_METABOLIC_PROCESS	1.60629e-21	2.74281e-18
GO_LIPID_METABOLIC_PROCESS	1.48959e-21	2.74281e-18
CAIRO_HEPATOBLASTOMA_DN	5.50718e-21	8.62011e-18
REACTOME_BIOLOGICAL_OXIDATIONS	8.13723e-21	1.1757e-17
GO_SMALL_MOLECULE_CATABOLIC_PROCESS	2.17863e-19	2.92295e-16
GO_OXIDATION_REDUCTION_PROCESS	2.46494e-19	3.0866e-16
GO_SMALL_MOLECULE_BIOSYNTHETIC_PROCESS	3.49505e-18	4.10297e-15
LEE_LIVER_CANCER_E2F1_DN	5.05844e-18	5.58898e-15
UEDA_PERIFERAL_CLOCK	7.02708e-17	7.33275e-14
LEE_LIVER_CANCER_MYC_DN	1.25962e-16	1.24524e-13
LEE_LIVER_CANCER_MYC_E2F1_DN	1.70196e-16	1.59839e-13
GO_ORGANIC_ACID_CATABOLIC_PROCESS	5.58606e-16	4.99633e-13
GO_ORGANIC_ACID_BIOSYNTHETIC_PROCESS	6.84095e-16	5.84062e-13
GO_COFACTOR_METABOLIC_PROCESS	1.0566e-15	8.62877e-13
REACTOME_METABOLISM_OF_LIPIDS	1.26656e-15	9.91238e-13
HALLMARK_XENOBIOTIC_METABOLISM	2.13449e-15	1.60369e-12
LEE_LIVER_CANCER_DENA_DN	5.15736e-15	3.72579e-12
GO_STEROID_METABOLIC_PROCESS	8.24219e-15	5.73382e-12
LEE_LIVER_CANCER_ACOX1_DN	6.64255e-14	4.45596e-11
GO_ORGANIC_HYDROXY_COMPOUND_METABOLIC_PROCESS	9.24981e-14	5.99101e-11
BOCHKIS_FOXA2_TARGETS	1.18692e-13	7.43129e-11
REACTOME_PHASE_I_FUNCTIONALIZATION_OF_COMPOUNDS	4.96508e-13	3.00836e-10
CAIRO_LIVER_DEVELOPMENT_DN	1.49647e-12	8.78383e-10
REACTOME_METABOLISM_OF_AMINO_ACIDS_AND_DERIVATIVES	4.72388e-12	2.60966e-09
GO_CELLULAR_LIPID_METABOLIC_PROCESS	4.71445e-12	2.60966e-09
GO_ALPHA_AMINO_ACID_METABOLIC_PROCESS	6.81737e-12	3.65859e-09
VARELA_ZMPSTE24_TARGETS_DN	3.48383e-11	1.76856e-08
ANDERSEN_LIVER_CANCER_KRT19_DN	3.44398e-11	1.76856e-08
LEE_LIVER_CANCER_SURVIVAL_UP	5.44278e-11	2.69031e-08
GO_CELLULAR_RESPONSE_TO_XENOBIOTIC_STIMULUS	7.10629e-11	3.4225e-08
GO_LIPID_BIOSYNTHETIC_PROCESS	7.79689e-11	3.66122e-08
GO_CELLULAR_AMINO_ACID_METABOLIC_PROCESS	1.03519e-10	4.74243e-08
GO_LIPID_CATABOLIC_PROCESS	1.10843e-10	4.95705e-08
KEGG_METABOLISM_OF_XENOBIOTICS_BY_CYTOCHROME_P450	1.28821e-10	5.62707e-08
GO_RESPONSE_TO_XENOBIOTIC_STIMULUS	1.66598e-10	7.11184e-08
KEGG_STEROID_HORMONE_BIOSYNTHESIS	1.87612e-10	7.83091e-08
BURTON_ADIPOGENESIS_6	2.54525e-10	1.03929e-07
YOSHIMURA_MAPK8_TARGETS_UP	2.85338e-10	1.14032e-07
ICHIBA_GRAFT_VERSUS_HOST_DISEASE_D7_DN	3.36162e-10	1.31544e-07
GO_NEUTRAL_LIPID_METABOLIC_PROCESS	4.91328e-10	1.88339e-07
GO_DRUG_METABOLIC_PROCESS	5.05263e-10	1.89807e-07
##### Cluster 2
	p-value	Adjusted p-value
CAIRO_LIVER_DEVELOPMENT_DN	1.91177e-27	3.59088e-23
HSIAO_LIVER_SPECIFIC_GENES	2.81075e-22	2.63971e-18
NABA_MATRISOME	2.61411e-17	1.63669e-13
GO_REGULATION_OF_PEPTIDASE_ACTIVITY	6.98767e-15	3.28124e-11
GO_NEGATIVE_REGULATION_OF_PEPTIDASE_ACTIVITY	2.20993e-13	8.30184e-10
NABA_MATRISOME_ASSOCIATED	5.65966e-13	1.77176e-09
PILON_KLF1_TARGETS_UP	1.81232e-12	4.86299e-09
GO_EXOCYTOSIS	2.20581e-12	5.17896e-09
GO_EXTRACELLULAR_STRUCTURE_ORGANIZATION	3.43609e-12	7.17113e-09
NABA_ECM_REGULATORS	6.9827e-12	1.31156e-08
WINTER_HYPOXIA_METAGENE	8.14178e-12	1.39025e-08
SMID_BREAST_CANCER_LUMINAL_B_DN	1.03984e-11	1.62762e-08
GO_SECRETION	1.75144e-11	2.40626e-08
GO_PLATELET_DEGRANULATION	1.79352e-11	2.40626e-08
GO_NEGATIVE_REGULATION_OF_PROTEOLYSIS	3.32575e-11	4.16451e-08
HALLMARK_COAGULATION	1.12876e-10	1.32509e-07
GO_BIOLOGICAL_ADHESION	1.36002e-10	1.50266e-07
ESC_V6.5_UP_EARLY.V1_DN	1.65629e-10	1.72834e-07
ESC_J1_UP_LATE.V1_UP	2.02564e-10	2.00251e-07
ACEVEDO_LIVER_CANCER_DN	3.03348e-10	2.71323e-07
REACTOME_RESPONSE_TO_ELEVATED_PLATELET_CYTOSOLIC_CA2PLUS	2.95403e-10	2.71323e-07
BOYLAN_MULTIPLE_MYELOMA_PCA1_UP	4.43662e-10	3.78787e-07
LEE_LIVER_CANCER_DENA_UP	4.90972e-10	4.00954e-07
GO_NEGATIVE_REGULATION_OF_HYDROLASE_ACTIVITY	5.14266e-10	4.02477e-07
KAMIKUBO_MYELOID_CEBPA_NETWORK	5.43847e-10	4.08603e-07
REACTOME_REGULATION_OF_INSULIN_LIKE_GROWTH_FACTOR_IGF_TRANSPORT_AND_UPTAKE_BY_INSULIN_LIKE_GROWTH_FACTOR_BINDING_PROTEINS_IGFBPS	5.82539e-10	4.20839e-07
GO_POSITIVE_REGULATION_OF_MULTICELLULAR_ORGANISMAL_PROCESS	7.09912e-10	4.93009e-07
GO_NEGATIVE_REGULATION_OF_PROTEIN_METABOLIC_PROCESS	7.34934e-10	4.93009e-07
GO_DEFENSE_RESPONSE	7.81479e-10	5.06156e-07
GO_ACUTE_INFLAMMATORY_RESPONSE	8.10702e-10	5.0758e-07
GO_CELL_ACTIVATION	9.96098e-10	6.03539e-07
LEE_LIVER_CANCER_CIPROFIBRATE_UP	1.12471e-09	6.60169e-07
GO_HUMORAL_IMMUNE_RESPONSE	1.58986e-09	8.78305e-07
GO_REGULATION_OF_PROTEOLYSIS	1.55348e-09	8.78305e-07
SHETH_LIVER_CANCER_VS_TXNIP_LOSS_PAM3	2.00438e-09	1.07566e-06
GO_RESPONSE_TO_OXYGEN_CONTAINING_COMPOUND	2.19152e-09	1.14343e-06
GSE24634_TREG_VS_TCONV_POST_DAY7_IL4_CONVERSION_DN	2.72921e-09	1.38548e-06
GO_LEUKOCYTE_MEDIATED_IMMUNITY	2.81436e-09	1.39111e-06
GO_MYELOID_LEUKOCYTE_MEDIATED_IMMUNITY	2.93659e-09	1.41431e-06
REACTOME_NEUTROPHIL_DEGRANULATION	3.24063e-09	1.52172e-06
GSE6269_HEALTHY_VS_STAPH_PNEUMO_INF_PBMC_DN	4.42664e-09	2.02794e-06
BOYLAN_MULTIPLE_MYELOMA_C_D_DN	5.96676e-09	2.66842e-06
GO_CELL_ACTIVATION_INVOLVED_IN_IMMUNE_RESPONSE	6.46531e-09	2.7999e-06
GO_CELL_CELL_ADHESION	6.5589e-09	2.7999e-06
GO_NEGATIVE_REGULATION_OF_MULTICELLULAR_ORGANISMAL_PROCESS	8.53456e-09	3.56232e-06
BOQUEST_STEM_CELL_CULTURED_VS_FRESH_UP	9.30567e-09	3.79975e-06
ONDER_CDH1_TARGETS_2_DN	1.12548e-08	4.49785e-06
GO_INFLAMMATORY_RESPONSE	1.34361e-08	5.2577e-06
KHETCHOUMIAN_TRIM24_TARGETS_UP	1.43873e-08	5.51502e-06
GO_LIPID_METABOLIC_PROCESS	1.75281e-08	6.58459e-06
##### Cluster 3
	p-value	Adjusted p-value
SERVITJA_LIVER_HNF1A_TARGETS_UP	4.18319e-22	7.85728e-18
HALLMARK_E2F_TARGETS	8.98386e-16	8.43719e-12
BORLAK_LIVER_CANCER_EGF_UP	1.89801e-14	1.18834e-10
SHETH_LIVER_CANCER_VS_TXNIP_LOSS_PAM2	5.88146e-14	1.68459e-10
MORI_IMMATURE_B_LYMPHOCYTE_DN	3.85712e-14	1.68459e-10
GOLDRATH_ANTIGEN_RESPONSE	6.2781e-14	1.68459e-10
GOLDRATH_EFF_VS_MEMORY_CD8_TCELL_UP	5.62004e-14	1.68459e-10
MORI_LARGE_PRE_BII_LYMPHOCYTE_UP	1.07698e-13	2.52862e-10
WONG_EMBRYONIC_STEM_CELL_CORE	1.53929e-13	2.62842e-10
WHITFIELD_CELL_CYCLE_LITERATURE	1.52964e-13	2.62842e-10
GSE13547_CTRL_VS_ANTI_IGM_STIM_BCELL_12H_UP	1.34296e-13	2.62842e-10
GRAHAM_CML_DIVIDING_VS_NORMAL_QUIESCENT_UP	2.75698e-13	4.31536e-10
LE_EGR2_TARGETS_UP	4.35779e-13	6.29634e-10
CASORELLI_ACUTE_PROMYELOCYTIC_LEUKEMIA_DN	4.4149e-12	5.52834e-09
GSE14415_NATURAL_TREG_VS_TCONV_DN	4.16267e-12	5.52834e-09
GRAHAM_CML_QUIESCENT_VS_NORMAL_QUIESCENT_UP	6.15465e-12	7.22517e-09
KOBAYASHI_EGFR_SIGNALING_24HR_DN	2.80571e-11	3.09998e-08
LEE_LIVER_CANCER_MYC_TGFA_UP	3.12374e-11	3.10995e-08
OHGUCHI_LIVER_HNF4A_TARGETS_UP	3.14588e-11	3.10995e-08
GSE24634_TREG_VS_TCONV_POST_DAY7_IL4_CONVERSION_UP	4.22422e-11	3.96717e-08
BLUM_RESPONSE_TO_SALIRASIB_DN	5.84772e-11	5.23037e-08
IGLESIAS_E2F_TARGETS_UP	8.38663e-11	7.16028e-08
GRAHAM_NORMAL_QUIESCENT_VS_NORMAL_DIVIDING_DN	1.05227e-10	8.59339e-08
CAIRO_LIVER_DEVELOPMENT_DN	1.36894e-10	1.07137e-07
WHITEFORD_PEDIATRIC_CANCER_MARKERS	1.56117e-10	1.17293e-07
FRASOR_RESPONSE_TO_SERM_OR_FULVESTRANT_DN	2.80399e-10	2.02567e-07
TARTE_PLASMA_CELL_VS_PLASMABLAST_DN	4.90489e-10	3.33679e-07
HOFFMANN_LARGE_TO_SMALL_PRE_BII_LYMPHOCYTE_UP	4.97418e-10	3.33679e-07
LEE_LIVER_CANCER_DENA_UP	5.73639e-10	3.7154e-07
HALLMARK_G2M_CHECKPOINT	6.10165e-10	3.82024e-07
WONG_ADULT_TISSUE_STEM_MODULE	6.97687e-10	4.09521e-07
GOLDRATH_NAIVE_VS_EFF_CD8_TCELL_DN	6.82313e-10	4.09521e-07
MORI_PRE_BI_LYMPHOCYTE_UP	7.95722e-10	4.52911e-07
CHEN_METABOLIC_SYNDROM_NETWORK	9.49629e-10	5.24614e-07
SOTIRIOU_BREAST_CANCER_GRADE_1_VS_3_UP	9.81582e-10	5.26773e-07
ALCALAY_AML_BY_NPM1_LOCALIZATION_DN	1.61476e-09	8.42504e-07
GSE14415_TCONV_VS_FOXP3_KO_INDUCED_TREG_DN	2.04526e-09	1.03827e-06
GSE32164_RESTING_DIFFERENTIATED_VS_ALTERNATIVELY_ACT_M2_MACROPHAGE_UP	2.58247e-09	1.27649e-06
GSE28726_NAIVE_VS_ACTIVATED_CD4_TCELL_DN	3.24275e-09	1.56176e-06
GSE24634_TEFF_VS_TCONV_DAY7_IN_CULTURE_UP	3.55781e-09	1.67066e-06
ZHOU_CELL_CYCLE_GENES_IN_IR_RESPONSE_24HR	3.72899e-09	1.70833e-06
JOHANSSON_GLIOMAGENESIS_BY_PDGFB_UP	7.6679e-09	3.42919e-06
GSE2405_S_AUREUS_VS_UNTREATED_NEUTROPHIL_DN	8.07934e-09	3.52917e-06
RHEIN_ALL_GLUCOCORTICOID_THERAPY_DN	8.84066e-09	3.7147e-06
LINDGREN_BLADDER_CANCER_CLUSTER_1_DN	8.89962e-09	3.7147e-06
PUJANA_CHEK2_PCC_NETWORK	9.77754e-09	3.99243e-06
SWEET_LUNG_CANCER_KRAS_DN	1.04888e-08	4.19173e-06
PETROVA_ENDOTHELIUM_LYMPHATIC_VS_BLOOD_UP	1.17328e-08	4.45148e-06
GSE13547_CTRL_VS_ANTI_IGM_STIM_BCELL_2H_UP	1.18498e-08	4.45148e-06
GSE32164_ALTERNATIVELY_ACT_M2_VS_CMYC_INHIBITED_MACROPHAGE_DN	1.18498e-08	4.45148e-06
##### Cluster 4
	p-value	Adjusted p-value
YAO_TEMPORAL_RESPONSE_TO_PROGESTERONE_CLUSTER_13	1.00429e-10	1.88637e-06
MCLACHLAN_DENTAL_CARIES_UP	7.44777e-10	6.99458e-06
GSE33162_UNTREATED_VS_4H_LPS_STIM_HDAC3_KO_MACROPHAGE_UP	2.08201e-09	1.30355e-05
MARKEY_RB1_CHRONIC_LOF_DN	1.74868e-08	7.24255e-05
RODWELL_AGING_KIDNEY_UP	1.92795e-08	7.24255e-05
ICHIBA_GRAFT_VERSUS_HOST_DISEASE_35D_UP	4.49753e-08	0.00012778
CHEN_METABOLIC_SYNDROM_NETWORK	4.76207e-08	0.00012778
GSE20715_0H_VS_24H_OZONE_LUNG_UP	2.02545e-07	0.000475549
LOPEZ_MBD_TARGETS	2.47301e-07	0.000516117
WALLACE_PROSTATE_CANCER_RACE_UP	3.44662e-07	0.000647379
GSE26030_TH1_VS_TH17_RESTIMULATED_DAY15_POST_POLARIZATION_DN	7.86753e-07	0.00134342
GSE26030_TH1_VS_TH17_RESTIMULATED_DAY5_POST_POLARIZATION_UP	9.86871e-07	0.0015447
GSE24634_IL4_VS_CTRL_TREATED_NAIVE_CD4_TCELL_DAY7_UP	1.10265e-06	0.00159316
GSE37605_FOXP3_FUSION_GFP_VS_IRES_GFP_TREG_NOD_UP	1.29855e-06	0.00174219
WIELAND_UP_BY_HBV_INFECTION	1.85417e-06	0.00217668
GSE22140_GERMFREE_VS_SPF_MOUSE_CD4_TCELL_DN	1.78325e-06	0.00217668
NADLER_OBESITY_UP	1.97382e-06	0.00218083
GSE19923_HEB_KO_VS_HEB_AND_E2A_KO_DP_THYMOCYTE_UP	2.54182e-06	0.00265239
FLECHNER_BIOPSY_KIDNEY_TRANSPLANT_REJECTED_VS_OK_UP	2.69337e-06	0.00266261
GAVIN_FOXP3_TARGETS_CLUSTER_T7	3.51293e-06	0.00329917
IGLESIAS_E2F_TARGETS_UP	4.44381e-06	0.00389939
WANG_TUMOR_INVASIVENESS_UP	4.56724e-06	0.00389939
THEILGAARD_NEUTROPHIL_AT_SKIN_WOUND_DN	5.16256e-06	0.00412463
GSE2770_IL12_AND_TGFB_ACT_VS_ACT_CD4_TCELL_48H_UP	5.27025e-06	0.00412463
ENK_UV_RESPONSE_KERATINOCYTE_UP	6.63113e-06	0.00458081
GSE26488_CTRL_VS_PEPTIDE_INJECTION_OT2_THYMOCYTE_DN	6.4888e-06	0.00458081
GSE37532_WT_VS_PPARG_KO_LN_TCONV_DN	6.4888e-06	0.00458081
GSE36826_WT_VS_IL1R_KO_SKIN_DN	6.82865e-06	0.00458081
MARSON_FOXP3_TARGETS_UP	7.87101e-06	0.00505633
KIM_ALL_DISORDERS_OLIGODENDROCYTE_NUMBER_CORR_UP	8.15227e-06	0.00505633
GSE2770_TGFB_AND_IL4_VS_TGFB_AND_IL12_TREATED_ACT_CD4_TCELL_48H_DN	8.34511e-06	0.00505633
CASORELLI_ACUTE_PROMYELOCYTIC_LEUKEMIA_UP	9.90535e-06	0.00577212
GSE12845_IGD_POS_BLOOD_VS_DARKZONE_GC_TONSIL_BCELL_DN	1.01411e-05	0.00577212
REACTOME_INITIAL_TRIGGERING_OF_COMPLEMENT	1.22938e-05	0.00584149
STARK_PREFRONTAL_CORTEX_22Q11_DELETION_DN	1.11051e-05	0.00584149
HUANG_GATA2_TARGETS_UP	1.24399e-05	0.00584149
GSE17721_CTRL_VS_LPS_8H_BMDC_UP	1.22577e-05	0.00584149
GSE6269_HEALTHY_VS_FLU_INF_PBMC_DN	1.24399e-05	0.00584149
GSE5455_EX_VIVO_VS_POST_24H_INCUBATION_MONOCYTES_FROM_TUMOR_BEARING_MOUSE_UP	1.16961e-05	0.00584149
GSE22140_HEALTHY_VS_ARTHRITIC_GERMFREE_MOUSE_CD4_TCELL_DN	1.11566e-05	0.00584149
GSE42021_CD24LO_TREG_VS_CD24LO_TCONV_THYMUS_DN	1.47407e-05	0.00675303
LINDGREN_BLADDER_CANCER_CLUSTER_2B	1.69167e-05	0.00738947
GSE33162_UNTREATED_VS_4H_LPS_STIM_HDAC3_KO_MACROPHAGE_DN	1.68735e-05	0.00738947
GSE22935_WT_VS_MYD88_KO_MACROPHAGE_48H_MBOVIS_BCG_STIM_DN	2.38887e-05	0.0101978
GSE22935_WT_VS_MYD88_KO_MACROPHAGE_UP	2.59864e-05	0.0108467
GO_SYNAPSE_PRUNING	2.97203e-05	0.0121356
HSIAO_HOUSEKEEPING_GENES	3.44272e-05	0.0137584
GSE14415_TCONV_VS_FOXP3_KO_INDUCED_TREG_DN	3.65253e-05	0.0142928
GSE7218_UNSTIM_VS_ANTIGEN_STIM_THROUGH_IGG_BCELL_DN	4.01027e-05	0.0153724
GSE12366_GC_BCELL_VS_PLASMA_CELL_UP	4.39683e-05	0.0165171
##### Cluster 5
	p-value	Adjusted p-value
REACTOME_THE_CITRIC_ACID_TCA_CYCLE_AND_RESPIRATORY_ELECTRON_TRANSPORT	2.92614e-06	0.0274809
GSE23568_CTRL_VS_ID3_TRANSDUCED_CD8_TCELL_DN	1.57774e-06	0.0274809
KIM_MYC_AMPLIFICATION_TARGETS_UP	1.06197e-05	0.0664897
HALLMARK_OXIDATIVE_PHOSPHORYLATION	1.46549e-05	0.0688157
GO_ORGANONITROGEN_COMPOUND_BIOSYNTHETIC_PROCESS	1.8996e-05	0.0713605
REACTOME_RESPIRATORY_ELECTRON_TRANSPORT	3.1959e-05	0.0961995
ZHOU_TNF_SIGNALING_4HR	3.59721e-05	0.0961995
GO_MITOCHONDRIAL_RESPIRATORY_CHAIN_COMPLEX_ASSEMBLY	4.0973e-05	0.0961995
YAO_TEMPORAL_RESPONSE_TO_PROGESTERONE_CLUSTER_13	5.25492e-05	0.107095
REACTOME_RESPIRATORY_ELECTRON_TRANSPORT_ATP_SYNTHESIS_BY_CHEMIOSMOTIC_COUPLING_AND_HEAT_PRODUCTION_BY_UNCOUPLING_PROTEINS	6.84201e-05	0.107095
REACTOME_COMPLEX_I_BIOGENESIS	5.83041e-05	0.107095
GO_RESPIRATORY_ELECTRON_TRANSPORT_CHAIN	6.48163e-05	0.107095
GO_CELLULAR_RESPIRATION	8.35847e-05	0.120767
SPIELMAN_LYMPHOBLAST_EUROPEAN_VS_ASIAN_UP	9.8433e-05	0.126963
GO_OXIDATIVE_PHOSPHORYLATION	0.000103125	0.126963
GO_GENERATION_OF_PRECURSOR_METABOLITES_AND_ENERGY	0.000114911	0.126963
GO_NADH_DEHYDROGENASE_COMPLEX_ASSEMBLY	0.000112955	0.126963
GSE45837_WT_VS_GFI1_KO_PDC_DN	0.000123488	0.128859
PHONG_TNF_TARGETS_UP	0.000140762	0.137132
GSE24634_TREG_VS_TCONV_POST_DAY7_IL4_CONVERSION_UP	0.000146018	0.137132
GSE29618_MONOCYTE_VS_PDC_UP	0.000155893	0.139435
GSE2706_2H_VS_8H_LPS_STIM_DC_UP	0.000188732	0.161135
HALLMARK_ADIPOGENESIS	0.000207084	0.169115
HORIUCHI_WTAP_TARGETS_DN	0.000221012	0.170412
GSE45365_NK_CELL_VS_CD11B_DC_DN	0.000226816	0.170412
MOOTHA_VOXPHOS	0.000302911	0.21883
GO_PROTEIN_HOMOTETRAMERIZATION	0.000320682	0.223088
GO_ATP_SYNTHESIS_COUPLED_ELECTRON_TRANSPORT	0.000358448	0.240455
PARK_TRETINOIN_RESPONSE_AND_PML_RARA_FUSION	0.000398354	0.25801
SANA_RESPONSE_TO_IFNG_DN	0.000420921	0.263539
GOLDRATH_ANTIGEN_RESPONSE	0.000600666	0.363945
OSAWA_TNF_TARGETS	0.000631875	0.370891
GO_ENERGY_DERIVATION_BY_OXIDATION_OF_ORGANIC_COMPOUNDS	0.000692916	0.381054
GO_ELECTRON_TRANSPORT_CHAIN	0.000710052	0.381054
GSE16385_UNTREATED_VS_12H_IFNG_TNF_TREATED_MACROPHAGE_DN	0.000688442	0.381054
GO_CELLULAR_MODIFIED_AMINO_ACID_BIOSYNTHETIC_PROCESS	0.0007442	0.388286
KEGG_OXIDATIVE_PHOSPHORYLATION	0.000929352	0.391812
KEGG_GLUTATHIONE_METABOLISM	0.000936571	0.391812
KEGG_PARKINSONS_DISEASE	0.000783584	0.391812
STARK_PREFRONTAL_CORTEX_22Q11_DELETION_DN	0.0010142	0.391812
AMIT_EGF_RESPONSE_60_HELA	0.00108078	0.391812
LEE_LIVER_CANCER_MYC_UP	0.00108078	0.391812
CHIANG_LIVER_CANCER_SUBCLASS_PROLIFERATION_UP	0.00101087	0.391812
CHIANG_LIVER_CANCER_SUBCLASS_PROLIFERATION_DN	0.000875862	0.391812
CAIRO_HEPATOBLASTOMA_DN	0.000871949	0.391812
GO_ALPHA_AMINO_ACID_METABOLIC_PROCESS	0.000825815	0.391812
GO_OXIDATION_REDUCTION_PROCESS	0.00116022	0.391812
GO_MITOCHONDRION_ORGANIZATION	0.000870501	0.391812
GO_MITOCHONDRIAL_ELECTRON_TRANSPORT_NADH_TO_UBIQUINONE	0.000936571	0.391812
BRCA1_DN.V1_DN	0.00132545	0.391812
##### Cluster 6
	p-value	Adjusted p-value
GO_DEFENSE_RESPONSE	3.32441e-12	6.24424e-08
MCLACHLAN_DENTAL_CARIES_UP	1.65838e-11	1.55746e-07
LINDGREN_BLADDER_CANCER_CLUSTER_2B	3.66868e-11	2.29696e-07
GSE10325_LUPUS_CD4_TCELL_VS_LUPUS_MYELOID_DN	2.00228e-09	9.40219e-06
SCHUETZ_BREAST_CANCER_DUCTAL_INVASIVE_UP	2.94156e-09	1.10503e-05
RODWELL_AGING_KIDNEY_UP	4.03401e-09	1.24055e-05
CHEN_METABOLIC_SYNDROM_NETWORK	4.62324e-09	1.24055e-05
WALLACE_PROSTATE_CANCER_RACE_UP	2.21895e-08	4.58577e-05
ICHIBA_GRAFT_VERSUS_HOST_DISEASE_35D_UP	2.38337e-08	4.58577e-05
GSE22886_NAIVE_CD4_TCELL_VS_MONOCYTE_DN	2.44145e-08	4.58577e-05
GO_INFLAMMATORY_RESPONSE	3.28795e-08	5.14647e-05
GSE22886_NAIVE_CD8_TCELL_VS_MONOCYTE_DN	3.14502e-08	5.14647e-05
NAKAYAMA_SOFT_TISSUE_TUMORS_PCA1_UP	1.34675e-07	0.000194584
TAKEDA_TARGETS_OF_NUP98_HOXA9_FUSION_8D_DN	1.54996e-07	0.000207949
KEGG_HEMATOPOIETIC_CELL_LINEAGE	3.47272e-07	0.000418122
LENAOUR_DENDRITIC_CELL_MATURATION_DN	3.56309e-07	0.000418122
IGLESIAS_E2F_TARGETS_UP	3.78431e-07	0.000418122
GO_CYTOKINE_MEDIATED_SIGNALING_PATHWAY	4.79071e-07	0.000473599
GSE21774_CD62L_POS_CD56_BRIGHT_VS_CD62L_NEG_CD56_DIM_NK_CELL_UP	4.63307e-07	0.000473599
GSE24634_TREG_VS_TCONV_POST_DAY7_IL4_CONVERSION_DN	5.5143e-07	0.000517876
HESS_TARGETS_OF_HOXA9_AND_MEIS1_DN	6.19598e-07	0.000554186
OSWALD_HEMATOPOIETIC_STEM_CELL_IN_COLLAGEN_GEL_UP	8.3683e-07	0.000714463
RUTELLA_RESPONSE_TO_CSF2RB_AND_IL4_DN	1.02253e-06	0.00080026
GO_LEUKOCYTE_MIGRATION	9.92965e-07	0.00080026
CUI_TCF21_TARGETS_2_DN	1.16101e-06	0.000872291
GO_CELL_ACTIVATION	1.21698e-06	0.000879173
WONG_ADULT_TISSUE_STEM_MODULE	1.27364e-06	0.000886029
RUTELLA_RESPONSE_TO_HGF_VS_CSF2RB_AND_IL4_UP	1.32523e-06	0.000888991
GO_IMMUNE_EFFECTOR_PROCESS	2.39561e-06	0.00155161
KEGG_LEUKOCYTE_TRANSENDOTHELIAL_MIGRATION	2.62256e-06	0.00164199
GSE6269_E_COLI_VS_STAPH_AUREUS_INF_PBMC_DN	3.00641e-06	0.00182159
WANG_ESOPHAGUS_CANCER_VS_NORMAL_UP	3.32164e-06	0.00189062
GO_ANTIGEN_PROCESSING_AND_PRESENTATION_OF_PEPTIDE_ANTIGEN	3.27395e-06	0.00189062
KEGG_LEISHMANIA_INFECTION	3.68836e-06	0.0020376
GSE3982_BCELL_VS_CENT_MEMORY_CD4_TCELL_UP	4.03101e-06	0.00216327
GSE24634_TREG_VS_TCONV_POST_DAY5_IL4_CONVERSION_DN	4.55159e-06	0.00237479
WIERENGA_STAT5A_TARGETS_DN	4.92886e-06	0.00250213
GSE21360_PRIMARY_VS_QUATERNARY_MEMORY_CD8_TCELL_UP	5.12706e-06	0.00253425
GSE10325_LUPUS_BCELL_VS_LUPUS_MYELOID_DN	5.98757e-06	0.00288371
KAMIKUBO_MYELOID_CEBPA_NETWORK	6.33515e-06	0.00288944
GSE2405_HEAT_KILLED_LYSATE_VS_LIVE_A_PHAGOCYTOPHILUM_STIM_NEUTROPHIL_24H_UP	6.22052e-06	0.00288944
GSE42021_CD24HI_TREG_VS_CD24HI_TCONV_THYMUS_DN	6.46097e-06	0.00288944
GO_BIOLOGICAL_ADHESION	7.01612e-06	0.00292853
GSE18281_CORTICAL_VS_MEDULLARY_THYMOCYTE_UP	6.96512e-06	0.00292853
GSE21670_UNTREATED_VS_IL6_TREATED_STAT3_KO_CD4_TCELL_UP	6.96512e-06	0.00292853
GO_INNATE_IMMUNE_RESPONSE	8.10751e-06	0.00331051
GO_MYELOID_LEUKOCYTE_ACTIVATION	8.37008e-06	0.003345
GSE24142_EARLY_THYMIC_PROGENITOR_VS_DN2_THYMOCYTE_ADULT_UP	8.99488e-06	0.00351981
BAELDE_DIABETIC_NEPHROPATHY_UP	9.38667e-06	0.0035262
GSE10239_NAIVE_VS_KLRG1INT_EFF_CD8_TCELL_DN	9.32133e-06	0.0035262
