## Supplementary material for "Temporal Analyses of Postnatal Liver Development and Maturation by Single Cell Transcriptomics": Table S2

### Sheet: DEGs
	family	pval	qval	num_cells_expressed	cluster
Dnase1l3	negbinomial.size	0	0	1431	1
Tpt1	negbinomial.size	0	0	1420	2
Malat1	negbinomial.size	0	0	1466	3
B2m	negbinomial.size	0	0	1452	1
Fabp4	negbinomial.size	0	0	1090	2
Igfbp7	negbinomial.size	0	0	1448	1
Tmsb10	negbinomial.size	0	0	1031	2
Eef1a1	negbinomial.size	0	0	1331	2
Mest	negbinomial.size	7.22851048804853e-310	7.77155e-307	690	2
Aqp1	negbinomial.size	4.04973e-294	3.6665e-291	1426	1
Clec4g	negbinomial.size	1.08785e-233	6.68327e-231	1337	1
Ly6a	negbinomial.size	2.39997e-227	1.4236e-224	529	1
H2-K1	negbinomial.size	8.36973e-217	4.79921e-214	974	1
Fcgr2b	negbinomial.size	9.09185e-216	5.0451e-213	1246	1
H2-D1	negbinomial.size	1.54434e-195	7.37935e-193	1194	1
S100a8	negbinomial.size	2.00853e-195	9.33805e-193	629	2
S100a9	negbinomial.size	1.16936e-188	5.2935e-186	648	2
Mup20	negbinomial.size	5.95726e-186	2.56192e-183	313	1
Apoa2	negbinomial.size	1.25387e-165	4.49356e-163	814	3
Vim	negbinomial.size	5.46035e-162	1.87858e-159	764	2
Ehd3	negbinomial.size	1.73293e-156	5.62451e-154	1350	3
Ppap2b	negbinomial.size	2.14123e-145	6.24297e-143	1251	1
Gas5	negbinomial.size	1.80429e-144	5.17291e-142	991	2
Apoc1	negbinomial.size	3.60447e-140	1.01646e-137	716	3
Lyve1	negbinomial.size	1.36533e-133	3.50544e-131	730	2
Ptprb	negbinomial.size	8.85504e-128	2.24006e-125	1231	3
Srgn	negbinomial.size	1.36294e-117	3.2563e-115	780	1
Eng	negbinomial.size	1.69575e-117	3.99594e-115	1297	3
Bmp2	negbinomial.size	1.86881e-113	4.2299e-111	1007	3
Fos	negbinomial.size	5.15761e-111	1.13745e-108	351	2
Mup3	negbinomial.size	3.10123e-106	6.75283e-104	185	1
Nrp1	negbinomial.size	2.50221e-103	5.31395e-101	1203	3
Eef1b2	negbinomial.size	2.61783e-102	5.36094e-100	850	2
Fabp1	negbinomial.size	4.65345e-101	9.41749e-99	565	3
Apoc3	negbinomial.size	5.25383e-100	1.05089e-97	225	1
Gpihbp1	negbinomial.size	4.82902e-99	9.54813e-97	1368	1
Fau	negbinomial.size	2.07555e-86	3.92347e-84	1384	2
Naca	negbinomial.size	3.55799e-82	6.65266e-80	1042	2
Tmsb4x	negbinomial.size	4.73402e-82	8.7564e-80	1467	1
Gnb2l1	negbinomial.size	1.14136e-79	2.02409e-77	1011	2
Gm4980	negbinomial.size	3.65566e-79	6.4168e-77	457	1
Fabp5	negbinomial.size	9.74169e-79	1.69269e-76	948	2
Tcn2	negbinomial.size	3.93118e-77	6.76242e-75	782	1
Slc43a2	negbinomial.size	9.96608e-77	1.69739e-74	788	3
Cd300lg	negbinomial.size	1.86188e-76	3.14001e-74	645	1
Lgals1	negbinomial.size	1.25526e-75	2.06344e-73	900	1
Ly6e	negbinomial.size	3.26746e-73	5.30254e-71	567	1
Ltbp4	negbinomial.size	2.88455e-72	4.59445e-70	469	3
Tm4sf1	negbinomial.size	7.57496e-72	1.19545e-69	927	1
Mt1	negbinomial.size	5.72436e-71	8.95185e-69	1216	1
Apoe	negbinomial.size	1.77192e-70	2.746e-68	1424	1
Actb	negbinomial.size	1.15777e-69	1.77822e-67	1435	3
Sparc	negbinomial.size	3.15701e-67	4.80592e-65	1306	2
Hspa8	negbinomial.size	5.43421e-66	8.19994e-64	793	2
H2-Q7	negbinomial.size	1.77771e-65	2.65914e-63	188	1
Eef1g	negbinomial.size	1.12277e-64	1.65077e-62	924	2
Stfa1	negbinomial.size	7.32463e-63	1.04999e-60	404	2
Serinc3	negbinomial.size	2.47585e-62	3.5198e-60	1130	1
Rbm3	negbinomial.size	6.95705e-61	9.80943e-59	867	2
Ifi27	negbinomial.size	1.25009e-60	1.7483e-58	433	1
Ifitm2	negbinomial.size	1.54748e-60	2.14675e-58	1441	1
Camp	negbinomial.size	5.28931e-60	7.27893e-58	418	2
Eef2	negbinomial.size	7.18158e-60	9.80457e-58	952	2
Chst15	negbinomial.size	1.21083e-59	1.64006e-57	639	3
Kit	negbinomial.size	1.65063e-59	2.21829e-57	389	3
BC100530	negbinomial.size	1.41659e-58	1.88901e-56	399	2
Bgn	negbinomial.size	5.51315e-57	7.23949e-55	580	3
Eif3e	negbinomial.size	7.36303e-57	9.59537e-55	635	2
Ifitm3	negbinomial.size	7.21866e-56	9.3365e-54	1396	1
Maf	negbinomial.size	9.66102e-56	1.24022e-53	1339	3
Il6st	negbinomial.size	1.16573e-53	1.4854e-51	996	3
H19	negbinomial.size	1.26437e-52	1.57606e-50	308	2
C5ar2	negbinomial.size	3.94985e-52	4.85324e-50	183	3
Itm2b	negbinomial.size	4.0834e-52	4.98175e-50	1419	1
Ngp	negbinomial.size	7.35412e-52	8.90884e-50	356	2
Smco4	negbinomial.size	1.76851e-51	2.12741e-49	487	1
Hbb-bt	negbinomial.size	3.6962e-51	4.41541e-49	533	2
Cd63	negbinomial.size	5.46408e-51	6.48229e-49	551	2
Id3	negbinomial.size	1.33452e-50	1.57236e-48	1279	1
Gm28438	negbinomial.size	6.22629e-50	7.2368e-48	190	3
Cd74	negbinomial.size	1.45537e-49	1.68022e-47	131	3
H2-T23	negbinomial.size	3.00065e-49	3.44114e-47	567	1
Cox7a2l	negbinomial.size	1.26065e-48	1.43614e-46	904	2
Tinagl1	negbinomial.size	1.30283e-48	1.47442e-46	1052	1
Ctsl	negbinomial.size	4.07438e-48	4.58088e-46	1072	2
Ap2s1	negbinomial.size	6.36728e-48	7.11234e-46	1040	2
Ctla2a	negbinomial.size	1.40361e-47	1.55773e-45	777	2
Serpina3k	negbinomial.size	1.51403e-47	1.66951e-45	106	1
Pabpc1	negbinomial.size	2.90691e-47	3.18502e-45	694	2
Cyp4b1	negbinomial.size	7.97836e-47	8.68631e-45	680	1
Eif3f	negbinomial.size	1.73904e-46	1.88144e-44	829	2
Ccnd2	negbinomial.size	1.69715e-45	1.82465e-43	682	1
Csrp2	negbinomial.size	2.73812e-45	2.92554e-43	763	2
Pon2	negbinomial.size	5.75338e-45	6.10924e-43	539	1
Lifr	negbinomial.size	8.3308e-43	8.68524e-41	786	3
AW112010	negbinomial.size	2.19489e-42	2.26087e-40	211	1
Calm2	negbinomial.size	4.36945e-42	4.47401e-40	1306	1
Pkm	negbinomial.size	7.6963e-42	7.83383e-40	724	2
Ttr	negbinomial.size	1.06872e-41	1.08142e-39	727	3
S100a13	negbinomial.size	3.18341e-41	3.20239e-39	1135	1
Gas6	negbinomial.size	9.79959e-41	9.80073e-39	355	3
Btf3	negbinomial.size	1.86135e-40	1.8508e-38	1031	2
Timp3	negbinomial.size	2.20231e-40	2.17724e-38	641	3
Hmgn2	negbinomial.size	2.72716e-40	2.68072e-38	329	2
Junb	negbinomial.size	3.33041e-40	3.23671e-38	437	2
Dpm3	negbinomial.size	1.00334e-39	9.69632e-38	621	1
Socs3	negbinomial.size	1.73303e-39	1.66545e-37	240	2
Npm1	negbinomial.size	2.1527e-39	2.05727e-37	841	2
Kdr	negbinomial.size	2.22336e-39	2.11305e-37	1315	3
Gja4	negbinomial.size	3.02244e-39	2.8567e-37	269	1
2410006H16Rik	negbinomial.size	6.36284e-39	5.98107e-37	674	2
Uba52	negbinomial.size	1.04057e-38	9.72818e-37	741	2
Hmgb2	negbinomial.size	2.12244e-38	1.97353e-36	599	2
Gapdh	negbinomial.size	3.17265e-38	2.93419e-36	927	2
Gm12840	negbinomial.size	4.45906e-38	4.10185e-36	261	1
Actg1	negbinomial.size	5.4545e-38	4.99086e-36	1142	2
Klf2	negbinomial.size	5.55015e-38	5.05152e-36	793	1
Scd1	negbinomial.size	2.19429e-37	1.98664e-35	90	1
Cxcl9	negbinomial.size	1.58862e-36	1.4233e-34	159	1
Cst3	negbinomial.size	6.56019e-36	5.84706e-34	968	1
Crim1	negbinomial.size	1.02347e-35	9.07515e-34	474	3
Cyp26b1	negbinomial.size	1.49239e-35	1.31652e-33	304	3
Tmco1	negbinomial.size	1.89468e-35	1.66287e-33	491	1
Dbi	negbinomial.size	2.67586e-35	2.33655e-33	933	1
Eif3h	negbinomial.size	2.76771e-35	2.40455e-33	722	2
Gm5483	negbinomial.size	2.96797e-35	2.56558e-33	288	2
Ldha	negbinomial.size	4.13659e-35	3.55788e-33	746	2
Aldh2	negbinomial.size	4.21447e-35	3.60683e-33	456	1
Ppap2a	negbinomial.size	8.94096e-35	7.61398e-33	997	1
Grb10	negbinomial.size	9.98252e-35	8.45908e-33	484	2
Zbtb20	negbinomial.size	2.38403e-34	2.01029e-32	426	3
Arhgap31	negbinomial.size	2.56476e-34	2.15214e-32	850	3
Sp110	negbinomial.size	2.65874e-34	2.22018e-32	236	1
Pfn1	negbinomial.size	6.71097e-34	5.57691e-32	1237	2
Gm37033	negbinomial.size	5.42047e-33	4.48283e-31	366	3
Vamp5	negbinomial.size	5.49362e-33	4.52159e-31	1016	1
Ncl	negbinomial.size	7.60741e-33	6.23155e-31	656	2
Arhgap23	negbinomial.size	8.29668e-33	6.76396e-31	655	3
Nrp2	negbinomial.size	1.36211e-32	1.10524e-30	763	3
Zbtb7a	negbinomial.size	2.96934e-32	2.38685e-30	336	3
Hamp	negbinomial.size	3.23052e-32	2.58471e-30	74	1
Dleu2	negbinomial.size	7.95496e-32	6.33524e-30	392	3
Rabac1	negbinomial.size	8.34196e-32	6.61283e-30	821	1
Psap	negbinomial.size	3.33278e-31	2.62984e-29	1117	3
Gm9843	negbinomial.size	5.07804e-31	3.9887e-29	545	2
Rapgef3	negbinomial.size	5.90834e-31	4.61979e-29	281	3
Fcer1g	negbinomial.size	6.3811e-31	4.96686e-29	471	1
Cbfa2t3	negbinomial.size	7.84053e-31	6.07535e-29	319	3
Klf9	negbinomial.size	9.00266e-31	6.94456e-29	218	3
Apoa1	negbinomial.size	1.72404e-30	1.32397e-28	527	3
Txnip	negbinomial.size	1.79114e-30	1.36938e-28	1062	3
Ptma	negbinomial.size	3.93242e-30	2.99316e-28	1206	2
Hnrnpa1	negbinomial.size	4.90064e-30	3.71369e-28	558	2
Serpina1e	negbinomial.size	4.9745e-30	3.75313e-28	226	3
Nudcd3	negbinomial.size	5.04715e-30	3.79131e-28	414	3
Adgrl4	negbinomial.size	5.33082e-30	3.98699e-28	821	3
Gpr182	negbinomial.size	7.21264e-30	5.37107e-28	1219	1
H2-Ab1	negbinomial.size	1.06279e-29	7.88025e-28	107	3
Marcksl1	negbinomial.size	1.4196e-29	1.04806e-27	916	2
Odc1	negbinomial.size	2.98926e-29	2.19749e-27	305	2
Ltc4s	negbinomial.size	8.08548e-29	5.8935e-27	129	1
Eif4a1	negbinomial.size	1.33024e-28	9.65518e-27	628	2
Tmem205	negbinomial.size	1.62329e-28	1.17327e-26	347	1
App	negbinomial.size	7.01025e-28	5.04562e-26	929	3
Itpkb	negbinomial.size	1.06336e-27	7.62162e-26	585	3
Sema3f	negbinomial.size	1.25986e-27	8.99261e-26	277	3
Man2a1	negbinomial.size	1.34173e-27	9.53735e-26	587	3
Gpr146	negbinomial.size	1.74213e-27	1.23325e-25	254	1
Slc43a3	negbinomial.size	2.20193e-27	1.55236e-25	726	3
Cox17	negbinomial.size	2.90159e-27	2.03727e-25	650	3
Trim25	negbinomial.size	1.31401e-26	9.18844e-25	296	3
Atp5k	negbinomial.size	1.37641e-26	9.5858e-25	984	1
Dhrs3	negbinomial.size	2.10945e-26	1.46318e-24	644	1
Gm6472	negbinomial.size	3.97963e-26	2.7493e-24	533	2
Elf1	negbinomial.size	4.3823e-26	3.01537e-24	406	3
Ephb4	negbinomial.size	8.10567e-26	5.55513e-24	542	3
H3f3a	negbinomial.size	1.08297e-25	7.39257e-24	1067	2
Eif3k	negbinomial.size	1.09771e-25	7.46355e-24	793	2
Sepp1	negbinomial.size	1.40252e-25	9.49851e-24	1464	1
Prelp	negbinomial.size	1.55471e-25	1.04879e-23	83	1
Cfl1	negbinomial.size	2.28023e-25	1.53221e-23	1101	2
Csf1	negbinomial.size	2.47675e-25	1.65779e-23	130	1
Ncoa3	negbinomial.size	3.08545e-25	2.05721e-23	399	3
Mgst1	negbinomial.size	3.15439e-25	2.09505e-23	272	3
Ppic	negbinomial.size	4.00391e-25	2.64905e-23	662	2
Apoc4	negbinomial.size	4.02068e-25	2.64995e-23	227	3
Xiap	negbinomial.size	4.59904e-25	3.01957e-23	600	3
Zfp36	negbinomial.size	4.73388e-25	3.09628e-23	308	2
Enpep	negbinomial.size	1.04699e-24	6.82206e-23	104	3
Dusp3	negbinomial.size	1.09246e-24	7.09152e-23	813	1
Cox6a1	negbinomial.size	1.28146e-24	8.28712e-23	1195	1
Agpat4	negbinomial.size	1.5681e-24	1.01028e-22	250	3
H2-Q6	negbinomial.size	1.6397e-24	1.05247e-22	83	1
Pcdh12	negbinomial.size	2.14081e-24	1.369e-22	403	3
Tmcc3	negbinomial.size	2.82233e-24	1.79814e-22	363	3
Cxcl10	negbinomial.size	2.84647e-24	1.80683e-22	213	2
Gdi1	negbinomial.size	5.43292e-24	3.43592e-22	236	3
Hmha1	negbinomial.size	5.77887e-24	3.64132e-22	485	3
Car8	negbinomial.size	6.49972e-24	4.08059e-22	339	1
Pck1	negbinomial.size	8.40024e-24	5.25458e-22	85	3
Gstm2	negbinomial.size	1.62816e-23	1.01111e-21	191	1
Adam23	negbinomial.size	1.98727e-23	1.22967e-21	690	3
Fam167b	negbinomial.size	2.20298e-23	1.35827e-21	1164	1
Stmn1	negbinomial.size	2.74308e-23	1.68523e-21	294	2
1500012F01Rik	negbinomial.size	3.65803e-23	2.23934e-21	641	2
Nras	negbinomial.size	4.96223e-23	3.02696e-21	601	3
Ftl1	negbinomial.size	5.10731e-23	3.10445e-21	1442	1
Ralgapa2	negbinomial.size	6.71722e-23	4.06865e-21	517	3
Selm	negbinomial.size	1.72918e-22	1.0437e-20	297	1
Psmb9	negbinomial.size	2.31079e-22	1.38987e-20	236	1
Slc29a1	negbinomial.size	2.72508e-22	1.63334e-20	801	1
Podxl	negbinomial.size	3.6555e-22	2.1834e-20	365	3
Gm10605	negbinomial.size	3.76947e-22	2.24368e-20	143	1
Maged2	negbinomial.size	3.87646e-22	2.29941e-20	400	2
Slc25a37	negbinomial.size	5.41311e-22	3.18891e-20	220	3
Peg10	negbinomial.size	6.02658e-22	3.5382e-20	154	2
Cdkn1a	negbinomial.size	1.7165e-21	1.00433e-19	244	1
Snhg6	negbinomial.size	2.03065e-21	1.18411e-19	458	2
Cds2	negbinomial.size	2.56717e-21	1.49191e-19	362	3
Prelid1	negbinomial.size	2.59661e-21	1.50393e-19	663	2
Hsp90ab1	negbinomial.size	2.60705e-21	1.50492e-19	1162	2
Dlc1	negbinomial.size	3.16486e-21	1.8208e-19	881	3
2700060E02Rik	negbinomial.size	3.27599e-21	1.87221e-19	672	2
Cyyr1	negbinomial.size	3.2731e-21	1.87221e-19	523	3
Arf3	negbinomial.size	3.84005e-21	2.1873e-19	318	3
Dync1i2	negbinomial.size	4.95782e-21	2.80541e-19	606	3
Tbxa2r	negbinomial.size	5.57067e-21	3.14186e-19	145	1
Stab1	negbinomial.size	1.16948e-20	6.55288e-19	1056	3
Rbp4	negbinomial.size	1.22047e-20	6.81641e-19	241	3
Sp100	negbinomial.size	1.34975e-20	7.51405e-19	439	3
Igfbp4	negbinomial.size	1.47648e-20	8.19301e-19	1274	2
Tspan6	negbinomial.size	1.48815e-20	8.23121e-19	273	2
Lamp2	negbinomial.size	1.76674e-20	9.74083e-19	1026	1
Gstm1	negbinomial.size	2.3014e-20	1.26079e-18	239	1
Insig1	negbinomial.size	2.2957e-20	1.26079e-18	111	3
St3gal5	negbinomial.size	2.38577e-20	1.30286e-18	332	3
Slc25a3	negbinomial.size	2.42154e-20	1.31697e-18	760	2
Fnbp1	negbinomial.size	2.42693e-20	1.31697e-18	307	3
Clec2d	negbinomial.size	2.59575e-20	1.40415e-18	429	3
Gm26870	negbinomial.size	3.47961e-20	1.87637e-18	75	3
Anxa2	negbinomial.size	4.37362e-20	2.3511e-18	698	2
Orm1	negbinomial.size	5.48283e-20	2.93818e-18	31	3
Rcbtb1	negbinomial.size	8.33946e-20	4.44135e-18	282	3
Uqcrh	negbinomial.size	8.32542e-20	4.44135e-18	1059	2
Tmem204	negbinomial.size	8.99261e-20	4.77441e-18	522	3
Ptpn18	negbinomial.size	1.03046e-19	5.4374e-18	541	2
Egr1	negbinomial.size	1.03019e-19	5.4374e-18	257	2
Jam2	negbinomial.size	1.11134e-19	5.84624e-18	456	1
Hecw2	negbinomial.size	2.11886e-19	1.10786e-17	365	3
Exoc3l2	negbinomial.size	3.30365e-19	1.7221e-17	349	3
4632428N05Rik	negbinomial.size	3.76415e-19	1.95622e-17	209	1
Ccl5	negbinomial.size	3.99807e-19	2.07153e-17	127	3
Tmcc2	negbinomial.size	4.09123e-19	2.11343e-17	169	3
Tgoln1	negbinomial.size	4.48976e-19	2.31236e-17	472	3
Gnmt	negbinomial.size	4.7284e-19	2.428e-17	73	3
Tmem106a	negbinomial.size	5.25199e-19	2.68883e-17	583	1
Rbms1	negbinomial.size	6.80744e-19	3.47482e-17	915	3
Sdc3	negbinomial.size	6.98303e-19	3.55391e-17	346	3
Wfdc21	negbinomial.size	7.11377e-19	3.60976e-17	98	3
Cd38	negbinomial.size	7.62244e-19	3.85651e-17	967	3
Cd47	negbinomial.size	8.09504e-19	4.0836e-17	971	1
Tapbp	negbinomial.size	9.54857e-19	4.80276e-17	380	3
Cmtm8	negbinomial.size	9.93021e-19	4.98016e-17	945	1
H2-Eb1	negbinomial.size	1.10064e-18	5.50386e-17	84	3
Gm15427	negbinomial.size	1.75786e-18	8.76482e-17	440	2
Sgms1	negbinomial.size	1.85645e-18	9.22968e-17	263	3
H2-Q10	negbinomial.size	2.3631e-18	1.17147e-16	71	3
Rsrp1	negbinomial.size	2.64582e-18	1.30786e-16	779	3
Sec62	negbinomial.size	2.71678e-18	1.33908e-16	839	1
Cd81	negbinomial.size	3.51148e-18	1.72584e-16	1212	1
Tspo	negbinomial.size	4.09657e-18	2.00767e-16	542	1
Pla2r1	negbinomial.size	4.18429e-18	2.04483e-16	38	3
Klf13	negbinomial.size	4.5039e-18	2.19479e-16	440	3
Slc25a5	negbinomial.size	4.58436e-18	2.22769e-16	634	2
Shisa5	negbinomial.size	4.70599e-18	2.28035e-16	633	1
Herpud1	negbinomial.size	5.86978e-18	2.83629e-16	245	3
F11r	negbinomial.size	6.03835e-18	2.90957e-16	606	3
Stard8	negbinomial.size	6.08082e-18	2.92185e-16	434	3
AU021092	negbinomial.size	6.52887e-18	3.1284e-16	69	1
Ces2g	negbinomial.size	7.28283e-18	3.47998e-16	74	3
Tgm2	negbinomial.size	9.48419e-18	4.51931e-16	419	3
Snx2	negbinomial.size	1.13142e-17	5.37645e-16	654	2
Atp6v0e	negbinomial.size	1.77808e-17	8.42603e-16	787	1
Pcdh17	negbinomial.size	1.79672e-17	8.49097e-16	567	2
Klf7	negbinomial.size	1.80386e-17	8.50139e-16	801	3
Tmem140	negbinomial.size	1.93747e-17	9.10611e-16	352	1
Jun	negbinomial.size	2.41653e-17	1.13267e-15	454	2
Ntn4	negbinomial.size	4.00377e-17	1.87154e-15	258	3
Cfh	negbinomial.size	4.68147e-17	2.1824e-15	181	3
Anp32b	negbinomial.size	4.84859e-17	2.2542e-15	538	2
1110038B12Rik	negbinomial.size	5.09284e-17	2.36137e-15	289	2
Srrm2	negbinomial.size	5.16829e-17	2.38992e-15	841	3
P2ry1	negbinomial.size	5.20371e-17	2.39985e-15	231	3
Tpm4	negbinomial.size	6.06682e-17	2.79041e-15	823	2
Nenf	negbinomial.size	6.24529e-17	2.86484e-15	642	1
Slc25a46	negbinomial.size	6.80049e-17	3.11122e-15	158	3
Psmb8	negbinomial.size	8.06578e-17	3.68031e-15	391	1
Dhrs7	negbinomial.size	9.36986e-17	4.26403e-15	262	1
Ndufa3	negbinomial.size	9.8749e-17	4.48201e-15	939	1
Ap2a2	negbinomial.size	1.24311e-16	5.62736e-15	640	3
Alb	negbinomial.size	1.39378e-16	6.29285e-15	647	3
Tmbim1	negbinomial.size	1.47836e-16	6.65726e-15	220	3
Serpina1c	negbinomial.size	1.7569e-16	7.89091e-15	208	3
Aplp2	negbinomial.size	2.05185e-16	9.19163e-15	783	3
Ramp2	negbinomial.size	2.61427e-16	1.16807e-14	1235	1
Adgrf5	negbinomial.size	2.66115e-16	1.18594e-14	957	3
Cdh13	negbinomial.size	3.97689e-16	1.76771e-14	158	3
Cyb5r1	negbinomial.size	4.27294e-16	1.89441e-14	107	1
Erh	negbinomial.size	4.8264e-16	2.13429e-14	727	2
Gm37390	negbinomial.size	5.51075e-16	2.43066e-14	99	3
Dynll1	negbinomial.size	5.64844e-16	2.48503e-14	1107	2
Arhgef15	negbinomial.size	6.01078e-16	2.63769e-14	588	3
Hyal2	negbinomial.size	6.32706e-16	2.76942e-14	501	3
Selk	negbinomial.size	6.82427e-16	2.97947e-14	961	1
Aldoa	negbinomial.size	8.47139e-16	3.68924e-14	674	2
C1qtnf6	negbinomial.size	8.69738e-16	3.77809e-14	364	2
Erdr1	negbinomial.size	1.07285e-15	4.64864e-14	165	3
Tubb4b	negbinomial.size	1.10218e-15	4.76372e-14	442	1
Pura	negbinomial.size	1.11243e-15	4.796e-14	481	3
Ddx18	negbinomial.size	1.13262e-15	4.87084e-14	284	3
Eno1	negbinomial.size	1.21085e-15	5.1943e-14	428	2
Gnas	negbinomial.size	1.33629e-15	5.7181e-14	1054	2
Wnt2	negbinomial.size	1.40688e-15	6.00526e-14	474	1
Neat1	negbinomial.size	1.46842e-15	6.24526e-14	332	3
Yipf6	negbinomial.size	1.47037e-15	6.24526e-14	134	3
Ier3	negbinomial.size	1.50549e-15	6.37866e-14	263	2
RP23-263B18.4	negbinomial.size	1.63577e-15	6.91365e-14	394	2
Sash1	negbinomial.size	1.69247e-15	7.13577e-14	576	3
Snrpe	negbinomial.size	1.77436e-15	7.46271e-14	761	2
P2rx4	negbinomial.size	2.89665e-15	1.21532e-13	211	3
Mtdh	negbinomial.size	3.19011e-15	1.33519e-13	507	1
Sox11	negbinomial.size	3.35089e-15	1.39569e-13	151	2
Dpp4	negbinomial.size	3.34925e-15	1.39569e-13	651	3
Agpat5	negbinomial.size	3.44251e-15	1.43039e-13	482	1
Igkc	negbinomial.size	3.47097e-15	1.43874e-13	137	3
S100a1	negbinomial.size	4.17267e-15	1.72544e-13	770	1
Morf4l1	negbinomial.size	4.67282e-15	1.92762e-13	1028	1
Tpi1	negbinomial.size	5.72591e-15	2.35639e-13	392	2
Psen2	negbinomial.size	6.87051e-15	2.82068e-13	328	3
Rpn1	negbinomial.size	7.41821e-15	3.03829e-13	514	3
Rhod	negbinomial.size	7.95335e-15	3.24226e-13	177	3
Ndufa5	negbinomial.size	7.95392e-15	3.24226e-13	778	1
Cntfr	negbinomial.size	8.25846e-15	3.35844e-13	54	3
Tceb2	negbinomial.size	8.28225e-15	3.36017e-13	1111	1
Gdi2	negbinomial.size	8.54715e-15	3.45948e-13	676	2
Eif3i	negbinomial.size	8.595e-15	3.47069e-13	500	2
St3gal1	negbinomial.size	9.36877e-15	3.77428e-13	157	3
Tmem160	negbinomial.size	1.00878e-14	4.05443e-13	501	1
Cd55	negbinomial.size	1.15184e-14	4.61862e-13	720	1
Ces2e	negbinomial.size	1.33507e-14	5.34089e-13	24	3
Pla2g16	negbinomial.size	1.48854e-14	5.94103e-13	52	1
Nufip2	negbinomial.size	1.53146e-14	6.09818e-13	228	3
Sema4b	negbinomial.size	1.64538e-14	6.5367e-13	109	3
RP23-370G17.4	negbinomial.size	1.64979e-14	6.5391e-13	96	3
Cyb5a	negbinomial.size	1.76961e-14	6.9979e-13	1065	1
RP23-235E15.1	negbinomial.size	1.9137e-14	7.55035e-13	350	2
Hdc	negbinomial.size	1.92766e-14	7.588e-13	111	1
Bvht	negbinomial.size	2.23751e-14	8.78759e-13	307	1
Gm14964	negbinomial.size	2.51127e-14	9.81792e-13	192	2
Sdc4	negbinomial.size	2.50615e-14	9.81792e-13	91	3
Lcn2	negbinomial.size	2.59249e-14	1.01125e-12	134	2
Gm7609	negbinomial.size	2.83625e-14	1.10383e-12	33	1
Armc8	negbinomial.size	2.86199e-14	1.11133e-12	147	3
Pitpnc1	negbinomial.size	3.42798e-14	1.32513e-12	490	3
Mfsd5	negbinomial.size	3.55394e-14	1.37074e-12	316	3
1810037I17Rik	negbinomial.size	3.56633e-14	1.37244e-12	739	3
Nrip1	negbinomial.size	3.76526e-14	1.44576e-12	214	3
Slc40a1	negbinomial.size	3.90849e-14	1.49741e-12	383	3
2010107E04Rik	negbinomial.size	3.97142e-14	1.51814e-12	830	2
Ece1	negbinomial.size	4.35355e-14	1.66053e-12	662	3
Nptn	negbinomial.size	4.8143e-14	1.8322e-12	385	3
Wisp1	negbinomial.size	5.46476e-14	2.07516e-12	70	1
Tm2d3	negbinomial.size	5.74286e-14	2.17596e-12	238	1
Arpc4	negbinomial.size	5.8977e-14	2.22972e-12	621	2
Bst2	negbinomial.size	6.11616e-14	2.30724e-12	1265	1
Tnfsf10	negbinomial.size	6.45471e-14	2.42963e-12	198	3
Lrrc32	negbinomial.size	7.08412e-14	2.66072e-12	364	3
Zbtb46	negbinomial.size	7.32922e-14	2.74678e-12	260	3
Gm37788	negbinomial.size	7.96005e-14	2.97671e-12	201	3
Sepw1	negbinomial.size	8.14841e-14	3.04054e-12	1050	1
Ubb	negbinomial.size	8.21527e-14	3.05885e-12	1175	2
Laptm4a	negbinomial.size	8.56786e-14	3.18325e-12	1043	1
Mtpn	negbinomial.size	8.94508e-14	3.31623e-12	536	3
H2-Q4	negbinomial.size	9.24423e-14	3.41977e-12	358	1
Schip1.1	negbinomial.size	9.96893e-14	3.67995e-12	67	3
Naa38	negbinomial.size	1.28683e-13	4.74005e-12	511	3
Pigr	negbinomial.size	1.36083e-13	5.00194e-12	28	1
Ifi203	negbinomial.size	1.36948e-13	5.023e-12	475	3
Ctnnb1	negbinomial.size	1.4297e-13	5.2327e-12	653	2
Rspo3	negbinomial.size	1.47055e-13	5.37078e-12	141	3
Ackr4	negbinomial.size	1.56079e-13	5.68829e-12	33	1
Dnajb1	negbinomial.size	1.6953e-13	6.16544e-12	250	1
Htatip2	negbinomial.size	1.74755e-13	6.34206e-12	133	1
Toporsos	negbinomial.size	1.82109e-13	6.59504e-12	256	3
Gm10076	negbinomial.size	1.94426e-13	7.02628e-12	586	2
Tmbim4	negbinomial.size	1.9573e-13	7.0586e-12	557	1
Gm37060	negbinomial.size	1.97439e-13	7.10533e-12	285	3
Cd302	negbinomial.size	2.07288e-13	7.44418e-12	526	1
Gm561	negbinomial.size	2.24346e-13	8.04002e-12	223	3
Atp2b4	negbinomial.size	2.385e-13	8.52947e-12	297	3
Polr2i	negbinomial.size	2.42186e-13	8.64333e-12	530	3
H2-T22	negbinomial.size	2.52242e-13	8.98357e-12	294	1
Cotl1	negbinomial.size	2.55995e-13	9.09839e-12	844	2
Idnk	negbinomial.size	2.5837e-13	9.16388e-12	280	1
Nacc2	negbinomial.size	2.70051e-13	9.55848e-12	128	3
Inpp5a	negbinomial.size	2.70691e-13	9.56146e-12	335	3
Slc50a1	negbinomial.size	2.92391e-13	1.03068e-11	338	1
Impdh2	negbinomial.size	3.40302e-13	1.19711e-11	256	2
Car3	negbinomial.size	3.62414e-13	1.27229e-11	52	3
Enpp4	negbinomial.size	3.8416e-13	1.34589e-11	100	3
Ada	negbinomial.size	4.1958e-13	1.46699e-11	148	1
Plxnc1	negbinomial.size	4.34811e-13	1.51716e-11	818	3
Pfkl	negbinomial.size	5.22482e-13	1.81938e-11	282	2
Uqcr10	negbinomial.size	5.5984e-13	1.94553e-11	1038	1
Ndrg2	negbinomial.size	5.65024e-13	1.95958e-11	83	3
Ubc	negbinomial.size	6.00261e-13	2.0776e-11	716	2
Aurkaip1	negbinomial.size	6.42157e-13	2.21815e-11	478	1
Hpx	negbinomial.size	7.06295e-13	2.43481e-11	103	3
Cldn5	negbinomial.size	7.66829e-13	2.6382e-11	1096	1
2200002D01Rik	negbinomial.size	7.73408e-13	2.65552e-11	204	3
Hlx	negbinomial.size	8.12484e-13	2.78413e-11	280	1
Gc	negbinomial.size	8.47492e-13	2.89832e-11	114	3
Adgrl2	negbinomial.size	9.052e-13	3.08953e-11	454	3
Hmgb3	negbinomial.size	9.20552e-13	3.13571e-11	251	2
Ctdspl	negbinomial.size	1.11186e-12	3.77987e-11	306	3
Mertk	negbinomial.size	1.14411e-12	3.88187e-11	308	3
Luc7l2	negbinomial.size	1.2026e-12	4.06428e-11	626	3
Cmtm3	negbinomial.size	1.20169e-12	4.06428e-11	647	2
Vkorc1	negbinomial.size	1.22147e-12	4.11993e-11	279	3
Dennd6a	negbinomial.size	1.22808e-12	4.13414e-11	202	3
Hmgb1	negbinomial.size	1.29116e-12	4.33799e-11	983	2
Nfkbia	negbinomial.size	1.3394e-12	4.49128e-11	575	1
Gabarapl1	negbinomial.size	1.41934e-12	4.7501e-11	329	3
Fam160b2	negbinomial.size	1.46452e-12	4.89178e-11	100	3
Rdx	negbinomial.size	1.51733e-12	5.05837e-11	557	2
Xdh	negbinomial.size	1.52267e-12	5.06634e-11	90	3
Mob3c	negbinomial.size	1.66163e-12	5.51804e-11	198	3
Ednrb	negbinomial.size	1.84574e-12	6.1176e-11	243	2
Zcchc9	negbinomial.size	1.87286e-12	6.18366e-11	195	1
Klhl9	negbinomial.size	1.87175e-12	6.18366e-11	224	3
2900026A02Rik	negbinomial.size	1.96015e-12	6.4595e-11	115	1
Bmpr2	negbinomial.size	2.17996e-12	7.17011e-11	535	3
Klf4	negbinomial.size	2.18749e-12	7.18113e-11	152	1
Hmgn1	negbinomial.size	2.23047e-12	7.30829e-11	527	2
Ubn2	negbinomial.size	2.38209e-12	7.79024e-11	307	3
Strn4	negbinomial.size	2.40962e-12	7.86532e-11	365	3
Sgk1	negbinomial.size	2.50143e-12	8.13415e-11	852	1
Fam26f	negbinomial.size	2.4986e-12	8.13415e-11	60	1
Robo4	negbinomial.size	2.62409e-12	8.5169e-11	521	3
Cox7c	negbinomial.size	2.73164e-12	8.84928e-11	1203	1
Use1	negbinomial.size	2.7451e-12	8.87618e-11	531	2
Ass1	negbinomial.size	2.75147e-12	8.88006e-11	104	3
Ubxn2a	negbinomial.size	2.77156e-12	8.92816e-11	79	3
Cd59a	negbinomial.size	2.81976e-12	9.06644e-11	821	1
Retnlg	negbinomial.size	2.95314e-12	9.4776e-11	138	2
Ndufs6	negbinomial.size	3.11219e-12	9.96945e-11	744	1

### Sheet: Up_334 genes_H_CP
Gene Set Name	# Genes in Gene Set (K)	Description	# Genes in Overlap (k)	k/K	p-value	FDR q-value
HALLMARK_INTERFERON_GAMMA_RESPONSE	200	Genes up-regulated in response to IFNG [GeneID=3458].	26	0.13	3.11e-24	9.08e-21
HALLMARK_INTERFERON_ALPHA_RESPONSE	97	Genes up-regulated in response to alpha interferon proteins.	16	0.1649	4.32e-17	6.3e-14
REACTOME_HEMOSTASIS	678	Hemostasis	32	0.0472	3.53e-16	3.43e-13
REACTOME_INNATE_IMMUNE_SYSTEM	1114	Innate Immune System	40	0.0359	6.38e-16	4.65e-13
REACTOME_NEUTROPHIL_DEGRANULATION	479	Neutrophil degranulation	26	0.0543	9.28e-15	5.41e-12
REACTOME_RESPONSE_TO_ELEVATED_PLATELET_CYTOSOLIC_CA2_	132	Response to elevated platelet cytosolic Ca2+	15	0.1136	1.26e-13	6.12e-11
NABA_MATRISOME	1026	Ensemble of genes encoding extracellular matrix and extracellular matrix-associated proteins	35	0.0341	2.11e-13	8.66e-11
REACTOME_PLATELET_ACTIVATION_SIGNALING_AND_AGGREGATION	261	Platelet activation, signaling and aggregation	19	0.0728	2.37e-13	8.66e-11
REACTOME_REGULATION_OF_INSULIN_LIKE_GROWTH_FACTOR_IGF_TRANSPORT_AND_UPTAKE_BY_INSULIN_LIKE_GROWTH_FACTOR_BINDING_PROTEINS_IGFBPS_	124	Regulation of Insulin-like Growth Factor (IGF) transport and uptake by Insulin-like Growth Factor Binding Proteins (IGFBPs)	14	0.1129	9.12e-13	2.96e-10
REACTOME_METABOLISM_OF_FAT_SOLUBLE_VITAMINS	48	Metabolism of fat-soluble vitamins	10	0.2083	3.04e-12	8.88e-10
HALLMARK_APOPTOSIS	161	Genes mediating programmed cell death (apoptosis) by activation of caspases.	14	0.087	3.28e-11	8.71e-09
HALLMARK_IL2_STAT5_SIGNALING	199	Genes up-regulated by STAT5 in response to IL2 stimulation.	15	0.0754	4.99e-11	1.21e-08
HALLMARK_COAGULATION	138	Genes encoding components of blood coagulation system; also up-regulated in platelets.	13	0.0942	6.09e-11	1.37e-08
REACTOME_POST_TRANSLATIONAL_PROTEIN_MODIFICATION	1432	Post-translational protein modification	37	0.0258	1.34e-10	2.79e-08
BIOCARTA_MHC_PATHWAY	14	Antigen Processing and Presentation	6	0.4286	5.49e-10	1.07e-07
REACTOME_VESICLE_MEDIATED_TRANSPORT	724	Vesicle-mediated transport	24	0.0331	2.64e-09	4.81e-07
REACTOME_METABOLISM_OF_VITAMINS_AND_COFACTORS	189	Metabolism of vitamins and cofactors	13	0.0688	3.02e-09	5.18e-07
REACTOME_PLASMA_LIPOPROTEIN_ASSEMBLY_REMODELING_AND_CLEARANCE	71	Plasma lipoprotein assembly, remodeling, and clearance	9	0.1268	3.97e-09	6.44e-07
REACTOME_PLASMA_LIPOPROTEIN_ASSEMBLY	19	Plasma lipoprotein assembly	6	0.3158	4.81e-09	7.38e-07
NABA_MATRISOME_ASSOCIATED	751	Ensemble of genes encoding ECM-associated proteins including ECM-affilaited proteins, ECM regulators and secreted factors	24	0.032	5.35e-09	7.59e-07
REACTOME_VISUAL_PHOTOTRANSDUCTION	100	Visual phototransduction	10	0.1	5.67e-09	7.59e-07
HALLMARK_ALLOGRAFT_REJECTION	200	Genes up-regulated during transplant rejection.	13	0.065	5.98e-09	7.59e-07
REACTOME_ADAPTIVE_IMMUNE_SYSTEM	818	Adaptive Immune System	25	0.0306	6.18e-09	7.59e-07
REACTOME_CHYLOMICRON_REMODELING	10	Chylomicron remodeling	5	0.5	6.24e-09	7.59e-07
REACTOME_CYTOKINE_SIGNALING_IN_IMMUNE_SYSTEM	884	Cytokine Signaling in Immune system	26	0.0294	6.65e-09	7.76e-07
REACTOME_INTERFERON_SIGNALING	203	Interferon Signaling	13	0.064	7.15e-09	8.02e-07
WP_NUCLEAR_RECEPTORS_METAPATHWAY	321	Nuclear Receptors Meta-Pathway	15	0.0467	3.48e-08	3.76e-06
HALLMARK_ADIPOGENESIS	200	Genes up-regulated during adipocyte differentiation (adipogenesis).	12	0.06	5.6e-08	4.8e-06
HALLMARK_COMPLEMENT	200	Genes encoding components of the complement system, which is part of the innate immune system.	12	0.06	5.6e-08	4.8e-06
HALLMARK_ESTROGEN_RESPONSE_EARLY	200	Genes defining early response to estrogen.	12	0.06	5.6e-08	4.8e-06
HALLMARK_INFLAMMATORY_RESPONSE	200	Genes defining inflammatory response.	12	0.06	5.6e-08	4.8e-06
HALLMARK_KRAS_SIGNALING_UP	200	Genes up-regulated by KRAS activation.	12	0.06	5.6e-08	4.8e-06
HALLMARK_P53_PATHWAY	200	Genes involved in p53 pathways and networks.	12	0.06	5.6e-08	4.8e-06
HALLMARK_TNFA_SIGNALING_VIA_NFKB	200	Genes regulated by NF-kB in response to TNF [GeneID=7124].	12	0.06	5.6e-08	4.8e-06
REACTOME_INTERFERON_ALPHA_BETA_SIGNALING	71	Interferon alpha/beta signaling	8	0.1127	7.59e-08	6.05e-06
WP_ADIPOGENESIS	131	Adipogenesis	10	0.0763	7.67e-08	6.05e-06
WP_EBOLA_VIRUS_PATHWAY_ON_HOST	131	Ebola Virus Pathway on Host	10	0.0763	7.67e-08	6.05e-06
REACTOME_METABOLISM_OF_LIPIDS	739	Metabolism of lipids	22	0.0298	8.15e-08	6.25e-06
HALLMARK_ANDROGEN_RESPONSE	100	Genes defining response to androgens.	9	0.09	8.36e-08	6.25e-06
REACTOME_PLASMA_LIPOPROTEIN_REMODELING	32	Plasma lipoprotein remodeling	6	0.1875	1.48e-07	1.08e-05
REACTOME_DISEASE	1580	Disease	33	0.0209	2.22e-07	1.58e-05
REACTOME_TRANSPORT_OF_SMALL_MOLECULES	729	Transport of small molecules	21	0.0288	2.77e-07	1.93e-05
WP_IL18_SIGNALING_PATHWAY	279	IL-18 signaling pathway	13	0.0466	2.96e-07	2.01e-05
HALLMARK_ESTROGEN_RESPONSE_LATE	200	Genes defining late response to estrogen.	11	0.055	4.8e-07	3.11e-05
HALLMARK_XENOBIOTIC_METABOLISM	200	Genes encoding proteins involved in processing of drugs and other xenobiotics.	11	0.055	4.8e-07	3.11e-05
REACTOME_MEMBRANE_TRAFFICKING	629	Membrane Trafficking	19	0.0302	5.11e-07	3.24e-05
WP_SELENIUM_MICRONUTRIENT_NETWORK	91	Selenium Micronutrient Network	8	0.0879	5.31e-07	3.3e-05
REACTOME_INTERFERON_GAMMA_SIGNALING	93	Interferon gamma signaling	8	0.086	6.28e-07	3.82e-05
REACTOME_CHYLOMICRON_ASSEMBLY	10	Chylomicron assembly	4	0.4	6.84e-07	3.91e-05
REACTOME_HDL_REMODELING	10	HDL remodeling	4	0.4	6.84e-07	3.91e-05
WP_COMPOSITION_OF_LIPID_PARTICLES	10	Composition of Lipid Particles	4	0.4	6.84e-07	3.91e-05
KEGG_ALZHEIMERS_DISEASE	166	Alzheimer's disease	10	0.0602	6.98e-07	3.92e-05
KEGG_OXIDATIVE_PHOSPHORYLATION	132	Oxidative phosphorylation	9	0.0682	9e-07	4.96e-05
KEGG_CELL_ADHESION_MOLECULES_CAMS	133	Cell adhesion molecules (CAMs)	9	0.0677	9.59e-07	5.18e-05
REACTOME_ENDOSOMAL_VACUOLAR_PATHWAY	11	Endosomal/Vacuolar pathway	4	0.3636	1.07e-06	5.67e-05
REACTOME_ANTIGEN_PRESENTATION_FOLDING_ASSEMBLY_AND_PEPTIDE_LOADING_OF_CLASS_I_MHC	25	Antigen Presentation: Folding, assembly and peptide loading of class I MHC	5	0.2	1.2e-06	6.24e-05
WP_PPAR_ALPHA_PATHWAY	26	PPAR Alpha Pathway	5	0.1923	1.47e-06	7.54e-05
WP_ELECTRON_TRANSPORT_CHAIN_OXPHOS_SYSTEM_IN_MITOCHONDRIA	106	Electron Transport Chain (OXPHOS system in mitochondria)	8	0.0755	1.71e-06	8.58e-05
REACTOME_CELL_SURFACE_INTERACTIONS_AT_THE_VASCULAR_WALL	194	Cell surface interactions at the vascular wall	10	0.0515	2.86e-06	0.000142
WP_VITAMIN_B12_METABOLISM	53	Vitamin B12 Metabolism	6	0.1132	3.27e-06	0.000159
REACTOME_G_ALPHA_I_SIGNALLING_EVENTS	403	G alpha (i) signalling events	14	0.0347	3.39e-06	0.000162
HALLMARK_OXIDATIVE_PHOSPHORYLATION	200	Genes encoding proteins involved in oxidative phosphorylation.	10	0.05	3.75e-06	0.000177
REACTOME_EXTRACELLULAR_MATRIX_ORGANIZATION	301	Extracellular matrix organization	12	0.0399	4.27e-06	0.000198
REACTOME_PLASMA_LIPOPROTEIN_CLEARANCE	33	Plasma lipoprotein clearance	5	0.1515	5.09e-06	0.000228
WP_STATIN_PATHWAY	33	Statin Pathway	5	0.1515	5.09e-06	0.000228
KEGG_ANTIGEN_PROCESSING_AND_PRESENTATION	88	Antigen processing and presentation	7	0.0795	5.4e-06	0.000239
NABA_ECM_AFFILIATED	170	Genes encoding proteins affiliated structurally or functionally to extracellular matrix proteins	9	0.0529	7.26e-06	0.000313
KEGG_CYTOKINE_CYTOKINE_RECEPTOR_INTERACTION	265	Cytokine-cytokine receptor interaction	11	0.0415	7.34e-06	0.000313
KEGG_AXON_GUIDANCE	129	Axon guidance	8	0.062	7.4e-06	0.000313
WP_PROTEASOME_DEGRADATION	64	Proteasome Degradation	6	0.0938	9.94e-06	0.000414
NABA_CORE_MATRISOME	275	Ensemble of genes encoding core extracellular matrix including ECM glycoproteins, collagens and proteoglycans	11	0.04	1.04e-05	0.000427
REACTOME_ANTIGEN_PROCESSING_CROSS_PRESENTATION	99	Antigen processing-Cross presentation	7	0.0707	1.18e-05	0.000478
KEGG_HUNTINGTONS_DISEASE	182	Huntington's disease	9	0.0495	1.26e-05	0.000502
WP_PPAR_SIGNALING_PATHWAY	67	PPAR signaling pathway	6	0.0896	1.3e-05	0.000512
REACTOME_RHO_GTPASE_CYCLE	140	Rho GTPase cycle	8	0.0571	1.35e-05	0.000525
KEGG_PPAR_SIGNALING_PATHWAY	69	PPAR signaling pathway	6	0.087	1.54e-05	0.000591
KEGG_VIRAL_MYOCARDITIS	70	Viral myocarditis	6	0.0857	1.67e-05	0.000634
REACTOME_SIGNALING_BY_GPCR	1184	Signaling by GPCR	24	0.0203	1.75e-05	0.000653
REACTOME_IMMUNOREGULATORY_INTERACTIONS_BETWEEN_A_LYMPHOID_AND_A_NON_LYMPHOID_CELL	191	Immunoregulatory interactions between a Lymphoid and a non-Lymphoid cell	9	0.0471	1.84e-05	0.000681
REACTOME_ASPARAGINE_N_LINKED_GLYCOSYLATION	305	Asparagine N-linked glycosylation	11	0.0361	2.71e-05	0.000987
WP_GASTRIN_SIGNALING_PATHWAY	114	Gastrin Signaling Pathway	7	0.0614	2.96e-05	0.00106
REACTOME_NR1H2_AND_NR1H3_MEDIATED_SIGNALING	47	NR1H2 and NR1H3-mediated signaling	5	0.1064	3.01e-05	0.00107
HALLMARK_UV_RESPONSE_UP	158	Genes up-regulated in response to ultraviolet (UV) radiation.	8	0.0506	3.23e-05	0.00113
REACTOME_SIGNALING_BY_RECEPTOR_TYROSINE_KINASES	504	Signaling by Receptor Tyrosine Kinases	14	0.0278	4.09e-05	0.00142
WP_TRIACYLGLYCERIDE_SYNTHESIS	26	Triacylglyceride Synthesis	4	0.1538	4.42e-05	0.00152
PID_CMYB_PATHWAY	84	C-MYB transcription factor network	6	0.0714	4.74e-05	0.00161
BIOCARTA_PPARA_PATHWAY	52	Mechanism of Gene Regulation by Peroxisome Proliferators via PPARa(alpha)	5	0.0962	4.94e-05	0.00166
REACTOME_GLYCOSAMINOGLYCAN_METABOLISM	124	Glycosaminoglycan metabolism	7	0.0565	5.07e-05	0.00166
REACTOME_RESPIRATORY_ELECTRON_TRANSPORT_ATP_SYNTHESIS_BY_CHEMIOSMOTIC_COUPLING_AND_HEAT_PRODUCTION_BY_UNCOUPLING_PROTEINS_	124	Respiratory electron transport, ATP synthesis by chemiosmotic coupling, and heat production by uncoupling proteins.	7	0.0565	5.07e-05	0.00166
PID_VEGF_VEGFR_PATHWAY	10	VEGF and VEGFR signaling network	3	0.3	5.14e-05	0.00166
KEGG_HEMATOPOIETIC_CELL_LINEAGE	87	Hematopoietic cell lineage	6	0.069	5.78e-05	0.00185
HALLMARK_TGF_BETA_SIGNALING	54	Genes up-regulated in response to TGFB1 [GeneID=7040].	5	0.0926	5.94e-05	0.00188
WP_ALLOGRAFT_REJECTION	89	Allograft Rejection	6	0.0674	6.56e-05	0.00206
REACTOME_SIGNALING_BY_NUCLEAR_RECEPTORS	297	Signaling by Nuclear Receptors	10	0.0337	0.00011	0.00342
REACTOME_BINDING_AND_UPTAKE_OF_LIGANDS_BY_SCAVENGER_RECEPTORS	98	Binding and Uptake of Ligands by Scavenger Receptors	6	0.0612	0.000112	0.00345
WP_HUMAN_COMPLEMENT_SYSTEM	99	Human Complement System	6	0.0606	0.000119	0.00361
REACTOME_RESPIRATORY_ELECTRON_TRANSPORT	100	Respiratory electron transport	6	0.06	0.000126	0.00378
HALLMARK_UV_RESPONSE_DN	144	Genes down-regulated in response to ultraviolet (UV) radiation.	7	0.0486	0.00013	0.00387
NABA_ECM_GLYCOPROTEINS	196	Genes encoding structural ECM glycoproteins	8	0.0408	0.000146	0.0043
WP_VEGFAVEGFR2_SIGNALING_PATHWAY	437	VEGFA-VEGFR2 Signaling Pathway	12	0.0275	0.00016	0.00467

### Sheet: Down_122 genes_H_CP
Gene Set Name	# Genes in Gene Set (K)	Description	# Genes in Overlap (k)	k/K	p-value	FDR q-value
WP_VEGFAVEGFR2_SIGNALING_PATHWAY	437	VEGFA-VEGFR2 Signaling Pathway	21	0.0481	1.97e-20	5.75e-17
REACTOME_INNATE_IMMUNE_SYSTEM	1114	Innate Immune System	28	0.0251	1.41e-19	2.06e-16
REACTOME_NEUTROPHIL_DEGRANULATION	479	Neutrophil degranulation	19	0.0397	5.16e-17	5.02e-14
WP_TRANSLATION_FACTORS	53	Translation Factors	10	0.1887	2.34e-16	1.7e-13
REACTOME_CHAPERONE_MEDIATED_AUTOPHAGY	22	Chaperone Mediated Autophagy	7	0.3182	1.4e-13	8.16e-11
WP_COMPUTATIONAL_MODEL_OF_AEROBIC_GLYCOLYSIS	12	Computational Model of Aerobic Glycolysis	6	0.5	3.04e-13	1.15e-10
HALLMARK_HYPOXIA	200	Genes up-regulated in response to low oxygen levels (hypoxia).	12	0.06	3.14e-13	1.15e-10
HALLMARK_MYC_TARGETS_V1	200	A subgroup of genes regulated by MYC - version 1 (v1).	12	0.06	3.14e-13	1.15e-10
PID_MYC_ACTIV_PATHWAY	79	Validated targets of C-MYC transcriptional activation	9	0.1139	9.39e-13	3.05e-10
REACTOME_TRANSLATION	295	Translation	13	0.0441	1.58e-12	4.61e-10
REACTOME_SIGNALING_BY_INTERLEUKINS	462	Signaling by Interleukins	15	0.0325	2.22e-12	5.89e-10
REACTOME_ACTIVATION_OF_THE_MRNA_UPON_BINDING_OF_THE_CAP_BINDING_COMPLEX_AND_EIFS_AND_SUBSEQUENT_BINDING_TO_43S	60	Activation of the mRNA upon binding of the cap-binding complex and eIFs, and subsequent binding to 43S	8	0.1333	4.87e-12	1.18e-09
PID_HIF1_TFPATHWAY	66	HIF-1-alpha transcription factor network	8	0.1212	1.08e-11	2.42e-09
REACTOME_CYTOKINE_SIGNALING_IN_IMMUNE_SYSTEM	884	Cytokine Signaling in Immune system	18	0.0204	2.8e-11	5.84e-09
WP_GLYCOLYSIS_AND_GLUCONEOGENESIS	45	Glycolysis and Gluconeogenesis	7	0.1556	3.54e-11	6.88e-09
REACTOME_EUKARYOTIC_TRANSLATION_INITIATION	120	Eukaryotic Translation Initiation	9	0.075	4.36e-11	7.94e-09
REACTOME_SIGNALING_BY_RECEPTOR_TYROSINE_KINASES	504	Signaling by Receptor Tyrosine Kinases	14	0.0278	9.85e-11	1.69e-08
WP_PATHWAYS_IN_CLEAR_CELL_RENAL_CELL_CARCINOMA	87	Pathways in clear cell renal cell carcinoma	8	0.092	1.05e-10	1.7e-08
KEGG_GLYCOLYSIS_GLUCONEOGENESIS	62	Glycolysis / Gluconeogenesis	7	0.1129	3.69e-10	5.63e-08
REACTOME_TOLL_LIKE_RECEPTOR_CASCADES	153	Toll-like Receptor Cascades	9	0.0588	3.86e-10	5.63e-08
REACTOME_DEVELOPMENTAL_BIOLOGY	1131	Developmental Biology	18	0.0159	1.44e-09	2e-07
REACTOME_INFECTIOUS_DISEASE	866	Infectious disease	16	0.0185	1.58e-09	2.09e-07
REACTOME_INLA_MEDIATED_ENTRY_OF_LISTERIA_MONOCYTOGENES_INTO_HOST_CELLS	9	InlA-mediated entry of Listeria monocytogenes into host cells	4	0.4444	6.22e-09	7.65e-07
REACTOME_NERVOUS_SYSTEM_DEVELOPMENT	580	Nervous system development	13	0.0224	6.29e-09	7.65e-07
REACTOME_METABOLISM_OF_CARBOHYDRATES	293	Metabolism of carbohydrates	10	0.0341	7.72e-09	9.01e-07
REACTOME_AUTOPHAGY	151	Autophagy	8	0.053	8.64e-09	9.69e-07
REACTOME_LATE_ENDOSOMAL_MICROAUTOPHAGY	34	Late endosomal microautophagy	5	0.1471	3.39e-08	3.55e-06
REACTOME_PROGRAMMED_CELL_DEATH	180	Programmed Cell Death	8	0.0444	3.4e-08	3.55e-06
PID_AP1_PATHWAY	70	AP-1 transcription factor network	6	0.0857	3.8e-08	3.82e-06
REACTOME_GLYCOLYSIS	72	Glycolysis	6	0.0833	4.5e-08	4.38e-06
WP_IL18_SIGNALING_PATHWAY	279	IL-18 signaling pathway	9	0.0323	7.24e-08	6.82e-06
HALLMARK_TNFA_SIGNALING_VIA_NFKB	200	Genes regulated by NF-kB in response to TNF [GeneID=7124].	8	0.04	7.69e-08	7.01e-06
REACTOME_SELECTIVE_AUTOPHAGY	82	Selective autophagy	6	0.0732	9.88e-08	8.73e-06
REACTOME_CELLULAR_RESPONSES_TO_EXTERNAL_STIMULI	613	Cellular responses to external stimuli	12	0.0196	1.08e-07	9.3e-06
REACTOME_TOLL_LIKE_RECEPTOR_10_TLR10_CASCADE	84	Toll Like Receptor 10 (TLR10) Cascade	6	0.0714	1.14e-07	9.37e-06
WP_CORI_CYCLE	17	Cori Cycle	4	0.2353	1.16e-07	9.37e-06
REACTOME_AGGREPHAGY	44	Aggrephagy	5	0.1136	1.29e-07	9.93e-06
WP_METABOLIC_REPROGRAMMING_IN_COLON_CANCER	44	Metabolic reprogramming in colon cancer	5	0.1136	1.29e-07	9.93e-06
WP_BRAINDERIVED_NEUROTROPHIC_FACTOR_BDNF_SIGNALING_PATHWAY	144	Brain-Derived Neurotrophic Factor (BDNF) signaling pathway	7	0.0486	1.38e-07	1.03e-05
REACTOME_REGULATION_OF_MRNA_STABILITY_BY_PROTEINS_THAT_BIND_AU_RICH_ELEMENTS	87	Regulation of mRNA stability by proteins that bind AU-rich elements	6	0.069	1.41e-07	1.03e-05
REACTOME_GLUCOSE_METABOLISM	92	Glucose metabolism	6	0.0652	1.97e-07	1.4e-05
REACTOME_EUKARYOTIC_TRANSLATION_ELONGATION	94	Eukaryotic Translation Elongation	6	0.0638	2.24e-07	1.55e-05
REACTOME_LISTERIA_MONOCYTOGENES_ENTRY_INTO_HOST_CELLS	20	Listeria monocytogenes entry into host cells	4	0.2	2.34e-07	1.58e-05
REACTOME_TOLL_LIKE_RECEPTOR_9_TLR9_CASCADE	95	Toll Like Receptor 9 (TLR9) Cascade	6	0.0632	2.38e-07	1.58e-05
REACTOME_MYD88_INDEPENDENT_TLR4_CASCADE_	97	MyD88-independent TLR4 cascade	6	0.0619	2.7e-07	1.71e-05
REACTOME_TOLL_LIKE_RECEPTOR_TLR1_TLR2_CASCADE	97	Toll Like Receptor TLR1:TLR2 Cascade	6	0.0619	2.7e-07	1.71e-05
REACTOME_METABOLISM_OF_RNA	672	Metabolism of RNA	12	0.0179	2.89e-07	1.79e-05
REACTOME_METAL_SEQUESTRATION_BY_ANTIMICROBIAL_PROTEINS	6	Metal sequestration by antimicrobial proteins	3	0.5	3.79e-07	2.3e-05
REACTOME_AUF1_HNRNP_D0_BINDS_AND_DESTABILIZES_MRNA	55	AUF1 (hnRNP D0) binds and destabilizes mRNA	5	0.0909	4.05e-07	2.41e-05
REACTOME_RESPONSE_OF_MTB_TO_PHAGOCYTOSIS	23	Response of Mtb to phagocytosis	4	0.1739	4.25e-07	2.48e-05
REACTOME_SIGNALING_BY_ERBB4	58	Signaling by ERBB4	5	0.0862	5.3e-07	3.03e-05
PID_ATF2_PATHWAY	59	ATF-2 transcription factor network	5	0.0847	5.78e-07	3.24e-05
REACTOME_INTERLEUKIN_4_AND_INTERLEUKIN_13_SIGNALING	111	Interleukin-4 and Interleukin-13 signaling	6	0.0541	5.99e-07	3.3e-05
REACTOME_SENESCENCE_ASSOCIATED_SECRETORY_PHENOTYPE_SASP_	112	Senescence-Associated Secretory Phenotype (SASP)	6	0.0536	6.32e-07	3.42e-05
REACTOME_MODULATION_BY_MTB_OF_HOST_IMMUNE_SYSTEM	7	Modulation by Mtb of host immune system	3	0.4286	6.61e-07	3.51e-05
REACTOME_INFECTION_WITH_MYCOBACTERIUM_TUBERCULOSIS	27	Infection with Mycobacterium tuberculosis	4	0.1481	8.35e-07	4.35e-05
WP_HIF1A_AND_PPARG_REGULATION_OF_GLYCOLYSIS	8	HIF1A and PPARG regulation of glycolysis	3	0.375	1.06e-06	5.4e-05
REACTOME_DOWNREGULATION_OF_ERBB2_SIGNALING	29	Downregulation of ERBB2 signaling	4	0.1379	1.13e-06	5.66e-05
REACTOME_OXIDATIVE_STRESS_INDUCED_SENESCENCE	126	Oxidative Stress Induced Senescence	6	0.0476	1.26e-06	6.15e-05
HALLMARK_GLYCOLYSIS	200	Genes encoding proteins involved in glycolysis and gluconeogenesis.	7	0.035	1.26e-06	6.15e-05
REACTOME_TNFR1_INDUCED_NFKAPPAB_SIGNALING_PATHWAY	30	TNFR1-induced NFkappaB signaling pathway	4	0.1333	1.3e-06	6.2e-05
REACTOME_TOLL_LIKE_RECEPTOR_4_TLR4_CASCADE	127	Toll Like Receptor 4 (TLR4) Cascade	6	0.0472	1.32e-06	6.22e-05
REACTOME_INTERLEUKIN_17_SIGNALING	71	Interleukin-17 signaling	5	0.0704	1.46e-06	6.7e-05
REACTOME_DOWNREGULATION_OF_ERBB4_SIGNALING	9	Downregulation of ERBB4 signaling	3	0.3333	1.58e-06	6.7e-05
REACTOME_MYOCLONIC_EPILEPSY_OF_LAFORA	9	Myoclonic epilepsy of Lafora	3	0.3333	1.58e-06	6.7e-05
REACTOME_PREVENTION_OF_PHAGOSOMAL_LYSOSOMAL_FUSION	9	Prevention of phagosomal-lysosomal fusion	3	0.3333	1.58e-06	6.7e-05
REACTOME_PTK6_REGULATES_RTKS_AND_THEIR_EFFECTORS_AKT1_AND_DOK1	9	PTK6 Regulates RTKs and Their Effectors AKT1 and DOK1	3	0.3333	1.58e-06	6.7e-05
REACTOME_REGULATION_OF_PTEN_LOCALIZATION	9	Regulation of PTEN localization	3	0.3333	1.58e-06	6.7e-05
REACTOME_HOST_INTERACTIONS_OF_HIV_FACTORS	131	Host Interactions of HIV factors	6	0.0458	1.58e-06	6.7e-05
REACTOME_RESPONSE_TO_ELEVATED_PLATELET_CYTOSOLIC_CA2_	132	Response to elevated platelet cytosolic Ca2+	6	0.0455	1.66e-06	6.86e-05
REACTOME_SMAD2_SMAD3_SMAD4_HETEROTRIMER_REGULATES_TRANSCRIPTION	32	SMAD2/SMAD3:SMAD4 heterotrimer regulates transcription	4	0.125	1.69e-06	6.86e-05
REACTOME_TAK1_ACTIVATES_NFKB_BY_PHOSPHORYLATION_AND_ACTIVATION_OF_IKKS_COMPLEX	32	TAK1 activates NFkB by phosphorylation and activation of IKKs complex	4	0.125	1.69e-06	6.86e-05
REACTOME_REGULATION_OF_TNFR1_SIGNALING	33	Regulation of TNFR1 signaling	4	0.1212	1.92e-06	7.68e-05
REACTOME_GLUCONEOGENESIS	34	Gluconeogenesis	4	0.1176	2.17e-06	8.57e-05
REACTOME_IRAK2_MEDIATED_ACTIVATION_OF_TAK1_COMPLEX	10	IRAK2 mediated activation of TAK1 complex	3	0.3	2.25e-06	8.77e-05
SIG_REGULATION_OF_THE_ACTIN_CYTOSKELETON_BY_RHO_GTPASES	35	Genes related to regulation of the actin cytoskeleton	4	0.1143	2.45e-06	9.41e-05
REACTOME_CLATHRIN_MEDIATED_ENDOCYTOSIS	145	Clathrin-mediated endocytosis	6	0.0414	2.86e-06	0.000108
REACTOME_RHO_GTPASE_EFFECTORS	324	RHO GTPase Effectors	8	0.0247	2.93e-06	0.000109
REACTOME_BETA_CATENIN_INDEPENDENT_WNT_SIGNALING	146	Beta-catenin independent WNT signaling	6	0.0411	2.97e-06	0.00011
REACTOME_ALPHA_PROTEIN_KINASE_1_SIGNALING_PATHWAY	11	Alpha-protein kinase 1 signaling pathway	3	0.2727	3.09e-06	0.00011
REACTOME_PEXOPHAGY	11	Pexophagy	3	0.2727	3.09e-06	0.00011
REACTOME_TICAM1_TRAF6_DEPENDENT_INDUCTION_OF_TAK1_COMPLEX	11	TICAM1,TRAF6-dependent induction of TAK1 complex	3	0.2727	3.09e-06	0.00011
REACTOME_SARS_COV_INFECTIONS	86	SARS-CoV Infections	5	0.0581	3.79e-06	0.000133
PID_AURORA_B_PATHWAY	39	Aurora B signaling	4	0.1026	3.82e-06	0.000133
REACTOME_JOSEPHIN_DOMAIN_DUBS	12	Josephin domain DUBs	3	0.25	4.12e-06	0.000139
REACTOME_TICAM1_DEPENDENT_ACTIVATION_OF_IRF3_IRF7	12	TICAM1-dependent activation of IRF3/IRF7	3	0.25	4.12e-06	0.000139
REACTOME_SIGNALING_BY_RHO_GTPASES	454	Signaling by Rho GTPases	9	0.0198	4.13e-06	0.000139
REACTOME_VESICLE_MEDIATED_TRANSPORT	724	Vesicle-mediated transport	11	0.0152	4.38e-06	0.000145
REACTOME_DEACTIVATION_OF_THE_BETA_CATENIN_TRANSACTIVATING_COMPLEX	42	Deactivation of the beta-catenin transactivating complex	4	0.0952	5.16e-06	0.000162
WP_INSULIN_SIGNALING	161	Insulin Signaling	6	0.0373	5.23e-06	0.000162
REACTOME_DISEASE	1580	Disease	16	0.0101	5.26e-06	0.000162
REACTOME_PCP_CE_PATHWAY	92	PCP/CE pathway	5	0.0543	5.29e-06	0.000162
REACTOME_DOWNREGULATION_OF_ERBB2_ERBB3_SIGNALING	13	Downregulation of ERBB2:ERBB3 signaling	3	0.2308	5.34e-06	0.000162
REACTOME_NF_KB_IS_ACTIVATED_AND_SIGNALS_SURVIVAL	13	NF-kB is activated and signals survival	3	0.2308	5.34e-06	0.000162
REACTOME_P75NTR_RECRUITS_SIGNALLING_COMPLEXES	13	p75NTR recruits signalling complexes	3	0.2308	5.34e-06	0.000162
REACTOME_SUPPRESSION_OF_PHAGOSOMAL_MATURATION	13	Suppression of phagosomal maturation	3	0.2308	5.34e-06	0.000162
WP_EGFEGFR_SIGNALING_PATHWAY	163	EGF/EGFR Signaling Pathway	6	0.0368	5.61e-06	0.000169
REACTOME_TNF_SIGNALING	43	TNF signaling	4	0.093	5.68e-06	0.000169
REACTOME_TRANSCRIPTIONAL_ACTIVITY_OF_SMAD2_SMAD3_SMAD4_HETEROTRIMER	44	Transcriptional activity of SMAD2/SMAD3:SMAD4 heterotrimer	4	0.0909	6.23e-06	0.000184
REACTOME_TRANSCRIPTIONAL_REGULATION_BY_TP53	362	Transcriptional Regulation by TP53	8	0.0221	6.59e-06	0.000192
